# Patterning the embryonic pulmonary mesenchyme

**DOI:** 10.1101/2020.08.20.259101

**Authors:** Katharine Goodwin, Jacob M. Jaslove, Hirotaka Tao, Min Zhu, Sevan Hopyan, Celeste M. Nelson

## Abstract

Smooth muscle guides morphogenesis of several epithelia during organogenesis, including the mammalian airways. However, it remains unclear how airway smooth muscle differentiation is spatiotemporally patterned and whether it originates from distinct mesenchymal progenitors. Using single-cell RNA-sequencing of embryonic mouse lungs, we show that the pulmonary mesenchyme contains a continuum of cell identities, but no distinct progenitors. Transcriptional variability correlates with sub-epithelial and sub-mesothelial mesenchymal compartments that are regulated by Wnt signaling. Live-imaging and tension-sensors reveal compartment-specific migratory behaviors and cortical forces, and show that sub-epithelial mesenchyme contributes to airway smooth muscle. Cytoskeletal and Wnt signaling pathways are activated early in reconstructed differentiation trajectories. Consistently, Wnt activation stimulates the earliest stages of smooth muscle differentiation and induces local accumulation of mesenchymal F-actin, which influences epithelial morphology. Our single-cell approach uncovers the principles of pulmonary mesenchymal patterning during branching morphogenesis and identifies a morphogenetically active mesenchymal layer that sculpts the airway epithelium.
