## Supplementary Table 1 for "Patterning the embryonic pulmonary mesenchyme"

### Sheet: markers_cluster_0
geneID	p_val	avg_logFC	pct.1	pct.2	p_val_adj
Ccnd2	3.19679e-63	0.623291	0.989	0.849	6.39359e-60
Hoxb6	4.07758e-63	0.804462	0.766	0.355	8.15516e-60
Nme1	2.01566e-55	0.494305	0.992	0.955	4.03132e-52
Hsp90aa1	7.20573e-53	0.473626	0.992	0.974	1.44115e-49
H2afz	1.62421e-51	0.391541	1	0.999	3.24841e-48
Mif	8.91352e-48	0.417121	1	0.996	1.7827e-44
Lef1	2.24605e-44	0.586769	0.808	0.564	4.49211e-41
Hmga2	1.98766e-43	0.445037	1	0.958	3.97533e-40
Eif5a	5.723e-41	0.346406	1	0.992	1.1446e-37
Ran	1.16609e-38	0.307567	1	0.997	2.33219e-35
Ldha	7.11117e-37	0.574061	0.969	0.921	1.42223e-33
Phlda1	9.32976e-37	0.498843	0.912	0.714	1.86595e-33
Zeb2	3.99829e-36	0.453874	0.893	0.632	7.99658e-33
Snai1	7.93774e-35	0.444669	0.802	0.562	1.58755e-31
Wnt2	1.29451e-34	0.577425	0.658	0.376	2.58903e-31
Dact1	1.25365e-33	0.474022	0.763	0.464	2.50731e-30
Ranbp1	4.38625e-33	0.336877	0.997	0.982	8.7725e-30
Tbx3	3.80704e-32	0.407106	0.847	0.571	7.61407e-29
Vcan	1.13944e-30	0.433465	0.901	0.737	2.27887e-27
Snai2	4.35122e-30	0.482887	0.746	0.536	8.70244e-27
Sms	7.6726e-30	0.399912	0.932	0.784	1.53452e-26
Tril	8.34914e-30	0.377413	0.816	0.548	1.66983e-26
Hoxb2	8.08845e-28	0.372769	0.833	0.6	1.61769e-24
Ptch1	1.91914e-27	0.469173	0.836	0.654	3.83829e-24
Shisa2	4.55007e-27	0.602013	0.63	0.372	9.10014e-24
Hint1	1.50781e-26	0.260314	0.997	0.991	3.01562e-23
Ybx1	4.63298e-26	0.257769	1	0.992	9.26595e-23
Sfxn1	9.75588e-26	0.320215	0.859	0.624	1.95118e-22
Hoxa5	3.07662e-25	0.393635	0.898	0.723	6.15323e-22
Sdc2	3.14823e-25	0.352	0.777	0.556	6.29645e-22
Gpc6	5.69761e-24	0.333137	0.816	0.569	1.13952e-20
Hspa8	1.74168e-23	0.289194	1	0.992	3.48335e-20
Tshz2	1.74702e-23	0.309222	0.825	0.564	3.49404e-20
Hotairm1	2.13857e-23	0.403018	0.853	0.665	4.27714e-20
2810417H13Rik	1.11624e-22	0.345353	0.958	0.863	2.23248e-19
Lyar	1.20411e-22	0.319849	0.884	0.707	2.40822e-19
Pth1r	2.04154e-22	0.29609	0.782	0.551	4.08308e-19
Hsph1	2.10689e-22	0.3086	0.757	0.528	4.21378e-19
Rps27l	3.73539e-22	0.253171	0.989	0.974	7.47077e-19
Ppa1	6.45056e-22	0.3336	0.876	0.749	1.29011e-18
Frem1	6.80463e-22	0.313591	0.596	0.407	1.36093e-18
Cacybp	5.36694e-21	0.332539	0.881	0.75	1.07339e-17
Lap3	5.37189e-21	0.257318	0.754	0.524	1.07438e-17
Dctpp1	9.34992e-21	0.312982	0.938	0.867	1.86998e-17
Dcx	2.59691e-20	0.3874	0.607	0.417	5.19383e-17
Capn6	3.69675e-20	0.276753	0.828	0.659	7.3935e-17
Sox11	3.7324e-20	0.284555	0.966	0.939	7.46481e-17
Tpbg	5.45007e-20	0.443893	0.836	0.71	1.09001e-16
Actn1	6.40757e-20	0.289915	0.921	0.822	1.28151e-16
Tshz1	6.99386e-20	0.38314	0.811	0.658	1.39877e-16
Foxf1	1.42426e-19	0.408972	0.87	0.726	2.84852e-16
C1qbp	5.97723e-19	0.290111	0.946	0.836	1.19545e-15
Fkbp4	2.6922e-18	0.261223	0.972	0.906	5.38441e-15
Adh5	1.06094e-17	0.273695	0.87	0.742	2.12189e-14
Srm	5.10984e-17	0.285727	0.904	0.772	1.02197e-13
Cebpb	1.43362e-16	0.398847	0.723	0.575	2.86725e-13
Slc25a5	2.6408e-16	0.262755	0.946	0.889	5.2816e-13
Pkdcc	1.09814e-15	0.281467	0.839	0.674	2.19628e-12
Apex1	1.56046e-15	0.260241	0.904	0.801	3.12093e-12
Bex2	1.99595e-15	0.255996	0.873	0.745	3.9919e-12
Epb41l2	3.95371e-15	0.259796	0.791	0.619	7.90742e-12
Ccdc34	4.34418e-15	0.262736	0.935	0.833	8.68837e-12
Hk2	2.58418e-13	0.27216	0.681	0.537	5.16836e-10
Fam162a	4.20475e-13	0.305016	0.907	0.807	8.40951e-10
Hpgds	3.1328e-09	0.305556	0.545	0.431	6.2656e-06
Sema3a	2.36192e-08	0.273327	0.542	0.441	4.72384e-05

### Sheet: markers_cluster_1
geneID	p_val	avg_logFC	pct.1	pct.2	p_val_adj
Ptn	1.78432e-62	1.08046	0.973	0.845	3.56865e-59
Igfbp5	4.53623e-50	0.968188	0.954	0.785	9.07245e-47
Dlk1	5.21159e-40	0.727244	0.927	0.772	1.04232e-36
Tenm4	2.65222e-31	0.522359	0.811	0.591	5.30445e-28
Foxp2	1.1726e-21	0.419694	0.845	0.675	2.34521e-18
Pgm5	1.98028e-20	0.412323	0.595	0.409	3.96057e-17
Tcf21	1.82983e-18	0.38898	0.726	0.547	3.65966e-15
Tmem119	3.45037e-18	0.326209	0.683	0.512	6.90074e-15
Hic1	1.51927e-17	0.424239	0.61	0.417	3.03854e-14
Sparcl1	9.87614e-17	0.3655	0.729	0.545	1.97523e-13
Rgs5	3.06481e-16	0.327082	0.524	0.284	6.12961e-13
Sema5a	2.04286e-14	0.318657	0.576	0.401	4.08571e-11
Ppbp	2.52364e-14	1.11623	0.396	0.216	5.04728e-11
Fn1	1.53933e-13	0.299306	0.866	0.794	3.07867e-10
Sfrp2	2.30967e-13	0.60541	0.756	0.696	4.61935e-10
Tpm1	6.05699e-13	0.273055	0.921	0.841	1.2114e-09
Pdgfrb	6.98802e-13	0.320449	0.659	0.519	1.3976e-09
Sfrp1	9.50817e-13	0.330111	0.793	0.704	1.90163e-09
Cdc42ep3	1.71762e-11	0.27883	0.567	0.442	3.43524e-08
Pitx2	2.34936e-11	0.306973	0.619	0.488	4.69872e-08
Prrx2	1.07545e-10	0.257599	0.735	0.636	2.15089e-07
Nr2f1	1.33892e-10	0.366949	0.835	0.763	2.67783e-07
Nrgn	1.48361e-09	0.481709	0.479	0.338	2.96722e-06
Maf	8.3417e-08	0.403172	0.567	0.489	0.000166834
Itgb3	7.52026e-07	0.506697	0.18	0.304	0.00150405

### Sheet: markers_cluster_2
geneID	p_val	avg_logFC	pct.1	pct.2	p_val_adj
Upk3b	4.06924e-81	1.56613	0.941	0.325	8.13848e-78
Aldh1a2	8.0445e-81	1.67248	0.954	0.364	1.6089e-77
Nxph3	9.42871e-76	0.30236	0.612	0.071	1.88574e-72
Myrf	1.44881e-74	1.23736	0.987	0.572	2.89761e-71
Wt1	7.09766e-73	1.35561	0.914	0.328	1.41953e-69
Podxl	1.60268e-63	1.24269	0.921	0.46	3.20535e-60
Frem2	5.03585e-62	1.16499	0.921	0.406	1.00717e-58
Tmem108	4.09269e-57	0.979477	0.816	0.29	8.18539e-54
Net1	8.00311e-57	1.06872	0.941	0.596	1.60062e-53
Npnt	2.09886e-55	0.967171	0.855	0.332	4.19771e-52
Lama5	3.25926e-55	1.0347	0.875	0.398	6.51852e-52
Dsp	2.61846e-54	0.831609	0.849	0.406	5.23693e-51
Gpc3	5.99715e-54	1.06186	1	0.932	1.19943e-50
Frmd4b	5.45853e-53	0.88693	0.888	0.444	1.09171e-49
Myl7	6.83595e-53	1.53762	0.842	0.367	1.36719e-49
Fras1	1.47511e-51	1.07645	0.947	0.597	2.95023e-48
Krt7	3.47391e-50	0.913245	0.849	0.437	6.94782e-47
Aprt	3.73449e-50	0.83057	1	0.932	7.46899e-47
Rspo3	6.32914e-50	0.314317	0.559	0.038	1.26583e-46
Alcam	1.87308e-49	0.94496	0.882	0.379	3.74616e-46
Itga3	8.22797e-49	0.843516	0.803	0.325	1.64559e-45
Wnt9a	9.62665e-49	0.362722	0.559	0.058	1.92533e-45
Aplp1	2.15705e-48	0.757683	0.822	0.413	4.31411e-45
Ezr	3.74504e-48	0.890356	0.868	0.428	7.49009e-45
Crb2	9.24377e-48	0.582491	0.711	0.196	1.84875e-44
Fah	1.18105e-47	0.666237	0.757	0.317	2.36211e-44
Lrrn4	2.28002e-47	0.640073	0.73	0.283	4.56005e-44
Bnc1	7.27351e-47	0.599546	0.75	0.285	1.4547e-43
Bex4	1.26849e-45	0.691678	0.941	0.586	2.53697e-42
Bex1	5.73527e-45	0.761452	0.934	0.544	1.14705e-41
Sparc	3.80706e-44	0.724784	0.987	0.913	7.61411e-41
Plpp3	2.41233e-42	0.828395	0.895	0.485	4.82466e-39
Rspo1	2.5948e-41	0.851481	0.882	0.606	5.18959e-38
Krt18	2.91997e-39	0.682733	0.776	0.328	5.83994e-36
Sulf1	5.03787e-39	0.937802	0.875	0.511	1.00757e-35
Tmem98	1.71332e-38	0.823933	0.882	0.602	3.42663e-35
Upk1b	2.31259e-38	0.364855	0.539	0.031	4.62517e-35
Dag1	6.97276e-38	0.688676	0.875	0.456	1.39455e-34
Fcor	3.24831e-37	0.471136	0.73	0.344	6.49662e-34
Rab32	3.63138e-37	0.568903	0.757	0.359	7.26276e-34
Pdgfc	1.15621e-36	0.776451	0.829	0.45	2.31243e-33
Ogn	2.97233e-36	0.495273	0.664	0.209	5.94467e-33
Bcam	3.28622e-36	0.775704	0.842	0.552	6.57243e-33
Tbx18	1.04958e-35	0.841951	0.724	0.368	2.09917e-32
Dctn6	1.11193e-34	0.706357	0.888	0.657	2.22386e-31
Pdpn	1.2292e-33	0.413439	0.671	0.266	2.45839e-30
P3h4	3.67677e-33	0.607691	0.868	0.565	7.35353e-30
Arhgap22	3.89061e-33	0.670054	0.697	0.315	7.78122e-30
Gata6	3.80441e-32	0.646955	0.855	0.523	7.60882e-29
Aebp1	1.23017e-31	0.654454	0.789	0.445	2.46034e-28
Ddc	2.47912e-31	0.62241	0.75	0.364	4.95824e-28
Sema3d	7.01996e-31	0.640017	0.743	0.342	1.40399e-27
Fgf18	7.54812e-31	0.319464	0.599	0.223	1.50962e-27
Sema3c	1.17344e-30	0.490208	0.704	0.281	2.34689e-27
Tmem37	1.70644e-30	0.513256	0.684	0.324	3.41287e-27
Foxp1	6.43251e-30	0.622945	0.954	0.792	1.2865e-26
Irs1	1.05764e-29	0.63207	0.816	0.474	2.11528e-26
Dapl1	6.21058e-29	0.267776	0.526	0.143	1.24212e-25
Cdkn1c	5.10481e-28	0.607719	1	0.951	1.02096e-24
Uchl1	1.2501e-27	0.422797	0.757	0.465	2.5002e-24
Sv2a	1.4187e-27	0.558816	0.704	0.394	2.8374e-24
S100a10	3.36488e-27	0.603774	0.882	0.642	6.72977e-24
Flnc	4.67476e-27	0.634749	0.809	0.528	9.34952e-24
Ackr3	5.59993e-27	0.44935	0.697	0.326	1.11999e-23
Pard6b	3.36503e-26	0.290448	0.586	0.245	6.73006e-23
Fis1	7.33885e-25	0.471617	0.974	0.9	1.46777e-21
Ano6	2.73231e-24	0.545789	0.789	0.493	5.46462e-21
Gcnt1	2.75191e-24	0.431125	0.625	0.31	5.50382e-21
Fmod	3.33891e-24	0.440097	0.605	0.231	6.67782e-21
Smim1	4.42026e-24	0.473737	0.645	0.28	8.84053e-21
Cobl	7.05817e-23	0.314704	0.618	0.248	1.41163e-19
Pvrl2	8.04718e-23	0.49257	0.842	0.562	1.60944e-19
Ddr1	9.56381e-23	0.532134	0.73	0.429	1.91276e-19
Ndn	1.17972e-22	0.702217	0.901	0.79	2.35944e-19
Rdh10	1.30221e-22	0.839631	0.724	0.49	2.60442e-19
Rtn1	1.44208e-22	0.385482	0.664	0.391	2.88416e-19
Dpysl3	3.65699e-22	0.416773	0.724	0.444	7.31397e-19
Lpl	7.84594e-22	0.570333	0.658	0.31	1.56919e-18
Serinc5	9.90319e-22	0.444355	0.691	0.379	1.98064e-18
Cxcl13	1.55618e-21	0.685482	0.605	0.233	3.11236e-18
Pla2g12a	4.23649e-21	0.373667	0.651	0.35	8.47298e-18
Igfbp2	6.42417e-21	0.555533	0.809	0.591	1.28483e-17
Hook1	7.715e-21	0.272626	0.586	0.277	1.543e-17
Adamts15	8.9745e-21	0.729181	0.658	0.354	1.7949e-17
Tubb4a	1.06352e-20	0.342522	0.645	0.422	2.12705e-17
Sfrp1	1.4691e-20	0.621617	0.842	0.712	2.9382e-17
Dab2	2.68205e-20	0.49058	0.796	0.538	5.3641e-17
Wbp5	4.12561e-20	0.34487	0.993	0.98	8.25122e-17
Rnf213	4.82857e-20	0.434575	0.638	0.376	9.65713e-17
Mcc	6.14416e-20	0.499174	0.743	0.449	1.22883e-16
Tpm1	6.22151e-20	0.455529	0.961	0.85	1.2443e-16
Slc9a3r1	1.61036e-19	0.566531	0.684	0.41	3.22072e-16
Pdgfa	1.85404e-19	0.620581	0.645	0.364	3.70807e-16
Cav1	4.59224e-19	0.809357	0.645	0.337	9.18448e-16
Unc5b	6.94656e-19	0.419277	0.77	0.502	1.38931e-15
Ptn	7.79423e-19	0.465155	0.987	0.867	1.55885e-15
Irak1bp1	1.35023e-18	0.260014	0.632	0.344	2.70045e-15
Fam65c	2.07742e-18	0.281488	0.559	0.267	4.15483e-15
Id1	2.13426e-18	0.551002	0.829	0.638	4.26853e-15
Bnc2	1.20733e-17	0.542444	0.664	0.355	2.41466e-14
Bcar3	1.3131e-17	0.292073	0.553	0.314	2.6262e-14
Cpe	1.75367e-17	0.395482	0.658	0.393	3.50733e-14
Magi1	2.85842e-17	0.344567	0.711	0.435	5.71684e-14
Pitx2	6.12275e-17	0.36367	0.724	0.495	1.22455e-13
Tmem151a	8.49029e-17	0.487448	0.586	0.316	1.69806e-13
Foxo6	1.3294e-16	0.32239	0.507	0.21	2.65879e-13
Sfrp2	1.84302e-16	0.50952	0.862	0.69	3.68604e-13
Tspan4	1.88139e-16	0.475927	0.711	0.465	3.76277e-13
Dsc2	1.96127e-16	0.662426	0.546	0.213	3.92255e-13
Alad	2.78692e-16	0.461024	0.862	0.748	5.57383e-13
Ptrf	2.82313e-16	0.351868	0.711	0.401	5.64627e-13
Bdnf	3.48967e-16	0.365139	0.566	0.258	6.97934e-13
Tgm2	1.18353e-15	0.56241	0.618	0.392	2.36706e-12
Prkcz	1.92715e-15	0.289746	0.566	0.343	3.8543e-12
Cib2	3.98773e-15	0.43066	0.618	0.378	7.97546e-12
Pigyl	2.09674e-14	0.42746	0.77	0.602	4.19348e-11
Smco4	2.80491e-14	0.27239	0.737	0.483	5.60981e-11
Id4	3.18085e-14	0.376553	0.572	0.348	6.3617e-11
Cdk6	3.34406e-14	0.441361	0.822	0.686	6.68812e-11
Kcnj8	6.171e-13	0.259002	0.513	0.258	1.2342e-09
Phgdh	8.67785e-13	0.360362	0.908	0.792	1.73557e-09
Fxyd7	9.5632e-13	0.382483	0.618	0.382	1.91264e-09
Atp1b1	2.17341e-12	0.345643	0.539	0.328	4.34681e-09
Myl12b	3.45228e-12	0.34001	0.908	0.81	6.90455e-09
Ldhb	3.62273e-12	0.358613	0.914	0.822	7.24546e-09
Ltbp1	4.7246e-12	0.458393	0.711	0.558	9.4492e-09
Tcp11l1	1.22445e-11	0.281224	0.645	0.446	2.4489e-08
1810037I17Rik	1.87929e-11	0.377277	0.849	0.767	3.75857e-08
Ptprf	2.46998e-11	0.315774	0.862	0.764	4.93996e-08
Mgp	3.18303e-11	0.452137	0.75	0.536	6.36605e-08
Ngfrap1	4.42002e-11	0.270836	0.967	0.96	8.84004e-08
Trabd2b	4.64924e-11	0.348223	0.487	0.278	9.29849e-08
Chrm3	5.04906e-11	0.269364	0.493	0.222	1.00981e-07
Lsr	1.198e-10	0.251227	0.684	0.464	2.396e-07
Fgf9	2.15427e-10	0.64528	0.513	0.279	4.30853e-07
Adk	3.18641e-10	0.299265	0.757	0.564	6.37282e-07
S100a6	4.21461e-10	0.445432	0.553	0.356	8.42921e-07
F11r	7.72216e-10	0.251271	0.612	0.4	1.54443e-06
Rab34	1.22064e-09	0.283573	0.836	0.71	2.44128e-06
Krt14	2.09477e-09	0.318729	0.474	0.227	4.18953e-06
Plce1	2.68696e-09	0.392858	0.559	0.363	5.37391e-06
Cstb	4.37598e-09	0.286282	0.855	0.757	8.75196e-06
Plxnb1	5.85433e-09	0.325165	0.737	0.616	1.17087e-05
B3gnt7	8.16893e-09	0.406852	0.493	0.267	1.63379e-05
Arl4c	9.80653e-09	0.381934	0.651	0.521	1.96131e-05
Epha4	1.36163e-08	0.314608	0.75	0.578	2.72325e-05
Apoe	2.69362e-08	0.374887	0.658	0.502	5.38725e-05
Lor	2.80826e-08	0.422512	0.507	0.368	5.61652e-05
AI838599	2.93903e-08	0.301817	0.408	0.159	5.87807e-05
Hyou1	2.95208e-08	0.414007	0.809	0.719	5.90417e-05
Eno1	9.3884e-08	0.304093	0.961	0.916	0.000187768
Pim3	1.701e-07	0.262381	0.566	0.404	0.000340199
Cnot3	2.81614e-07	0.507555	0.822	0.767	0.000563228
Slc6a6	3.16323e-07	0.337713	0.651	0.534	0.000632645
Rgs4	4.44818e-07	0.27858	0.467	0.277	0.000889636
Tubb2b	7.20388e-07	0.328409	0.796	0.703	0.00144078
Gata4	1.79306e-06	0.359111	0.559	0.419	0.00358611
Krt19	2.3293e-06	0.39001	0.474	0.309	0.0046586
Nav2	2.56207e-06	0.285656	0.553	0.392	0.00512414
Fbln2	3.49962e-06	0.396474	0.526	0.398	0.00699923
Abr	6.48864e-06	0.262778	0.618	0.491	0.0129773

### Sheet: markers_cluster_3
geneID	p_val	avg_logFC	pct.1	pct.2	p_val_adj
Ccm2l	1.26785e-142	0.549754	0.803	0.004	2.53569e-139
Gimap4	8.94812e-139	0.661074	0.795	0.003	1.78962e-135
Sox17	1.35836e-133	0.807019	0.821	0.041	2.71672e-130
Adgrl4	1.92465e-104	0.695939	0.769	0.07	3.8493e-101
Ushbp1	8.65414e-97	0.759318	0.846	0.069	1.73083e-93
Tie1	4.17441e-84	1.68343	1	0.28	8.34882e-81
Gimap6	1.92721e-83	1.11448	0.889	0.084	3.85442e-80
Cdh5	2.85556e-75	2.11633	0.974	0.214	5.71112e-72
Esam	7.68788e-74	1.56771	0.974	0.28	1.53758e-70
Egfl7	3.24081e-73	2.37539	1	0.468	6.48163e-70
Sema7a	7.10399e-72	0.259169	0.615	0.016	1.4208e-68
Ramp2	5.54856e-71	2.10272	1	0.414	1.10971e-67
Icam2	6.51947e-71	1.05803	0.821	0.109	1.30389e-67
Kdr	1.40598e-70	1.86548	0.983	0.295	2.81196e-67
Sox18	1.9586e-70	0.965923	0.889	0.205	3.9172e-67
Cd93	2.61937e-70	1.58181	0.949	0.261	5.23874e-67
Mmrn2	4.56191e-70	0.943914	0.872	0.145	9.12381e-67
Pcdh1	1.15205e-69	0.982767	0.855	0.202	2.3041e-66
Crip2	6.68058e-69	1.84076	0.991	0.443	1.33612e-65
Plxnd1	6.93189e-67	1.94202	0.983	0.393	1.38638e-63
Exoc3l	5.91659e-66	0.728464	0.752	0.078	1.18332e-62
Col15a1	1.17507e-64	1.6879	0.94	0.253	2.35015e-61
Tmsb4x	1.07759e-63	1.64725	1	0.952	2.15518e-60
Vim	2.85838e-62	1.51102	1	0.855	5.71677e-59
Mfng	9.60095e-62	0.96619	0.812	0.113	1.92019e-58
Cldn5	1.58608e-61	1.88397	0.915	0.241	3.17216e-58
Col18a1	1.42889e-60	1.68992	0.966	0.447	2.85778e-57
Epas1	2.01167e-60	0.815368	0.821	0.185	4.02335e-57
Ecscr	4.70754e-58	1.18886	0.889	0.267	9.41508e-55
Pcdh12	8.44887e-58	0.718576	0.709	0.078	1.68977e-54
8430408G22Rik	1.14678e-57	0.335916	0.65	0.067	2.29355e-54
Col4a1	1.93156e-57	1.55368	0.966	0.65	3.86311e-54
Lmo2	1.6646e-56	1.52159	0.906	0.213	3.3292e-53
Pdgfb	1.02327e-54	0.685667	0.726	0.084	2.04654e-51
Robo4	9.68526e-54	0.906329	0.726	0.083	1.93705e-50
Arhgap27	1.29074e-53	0.571451	0.744	0.154	2.58148e-50
Sema3g	1.35298e-52	0.294133	0.607	0.016	2.70596e-49
Gnai2	4.83267e-52	1.06342	1	0.916	9.66533e-49
Crip1	7.28149e-52	1.1208	0.915	0.315	1.4563e-48
Emcn	9.12652e-51	1.38627	0.863	0.333	1.8253e-47
Arap3	1.53655e-50	1.11947	0.872	0.334	3.0731e-47
Nos3	1.74135e-50	0.713341	0.761	0.123	3.4827e-47
Ets1	2.01879e-50	1.13797	0.983	0.657	4.03758e-47
Exoc3l2	5.9804e-50	0.356318	0.658	0.092	1.19608e-46
S100a16	9.01887e-50	1.42301	0.872	0.247	1.80377e-46
Sox7	1.72892e-49	0.656207	0.752	0.151	3.45784e-46
Cd34	3.78552e-49	1.35217	0.838	0.274	7.57103e-46
Bcl6b	2.65857e-48	0.824768	0.829	0.272	5.31714e-45
Aplnr	6.99681e-48	1.82216	0.829	0.219	1.39936e-44
Rasip1	1.84401e-47	1.35505	0.838	0.237	3.68802e-44
Lcp1	2.62362e-47	0.740548	0.846	0.372	5.24723e-44
Rasgrp3	1.42406e-46	0.924281	0.769	0.103	2.84811e-43
Grrp1	2.568e-46	0.665006	0.838	0.303	5.136e-43
She	1.05413e-45	0.658834	0.778	0.243	2.10827e-42
Gng11	1.90812e-45	1.06877	0.974	0.605	3.81623e-42
Ctla2a	2.08642e-44	0.656829	0.761	0.128	4.17285e-41
Map4k2	1.9909e-43	1.03445	0.889	0.43	3.98181e-40
Col4a2	1.66526e-42	1.30846	0.88	0.417	3.33052e-39
Mcam	8.64176e-42	1.01957	0.863	0.332	1.72835e-38
Prkcdbp	9.64065e-42	0.859799	0.906	0.394	1.92813e-38
Ptrf	2.18436e-41	1.12486	0.88	0.392	4.36872e-38
Sh3bgrl3	3.91387e-41	0.925393	0.983	0.802	7.82775e-38
Card10	2.61345e-40	0.462368	0.718	0.185	5.2269e-37
C130074G19Rik	1.17415e-39	0.85336	0.701	0.107	2.3483e-36
Crmp1	3.26966e-39	0.725788	0.795	0.307	6.53933e-36
S100a13	5.77556e-39	0.657831	0.812	0.263	1.15511e-35
Hspg2	3.63147e-38	1.30259	0.906	0.573	7.26295e-35
Vamp5	4.621e-38	0.718077	0.778	0.355	9.242e-35
Nova2	9.00788e-38	0.452473	0.744	0.311	1.80158e-34
Plvap	1.10487e-36	1.16861	0.778	0.21	2.20973e-33
Pla2g16	1.20525e-36	0.283991	0.735	0.239	2.4105e-33
Cd38	1.64115e-36	0.775615	0.692	0.105	3.28231e-33
Jup	4.99456e-36	0.641627	0.889	0.402	9.98912e-33
Limch1	5.83369e-36	0.914699	0.863	0.407	1.16674e-32
Tspan13	7.50353e-36	0.948552	0.855	0.437	1.50071e-32
Pdlim5	9.81486e-36	0.543505	0.752	0.289	1.96297e-32
Cyyr1	2.15567e-35	0.701794	0.735	0.235	4.31133e-32
Eng	2.56039e-35	1.11924	0.786	0.217	5.12078e-32
Map3k11	2.63315e-35	0.727242	0.855	0.387	5.2663e-32
Fli1	9.20477e-35	0.988685	0.795	0.277	1.84095e-31
Afap1l1	1.13802e-34	0.672055	0.821	0.405	2.27604e-31
Hhex	1.30473e-34	0.451925	0.684	0.098	2.60947e-31
Ehd4	2.13981e-34	0.577657	0.786	0.261	4.27962e-31
Gm16104	2.24425e-34	0.877255	0.769	0.339	4.48849e-31
Pecam1	2.91809e-34	1.178	0.829	0.424	5.83618e-31
Rasgrp2	5.71262e-34	0.507635	0.778	0.321	1.14252e-30
Thsd1	8.17691e-34	0.937337	0.778	0.363	1.63538e-30
Elk3	8.72614e-34	0.986664	0.863	0.551	1.74523e-30
Mmrn1	1.55462e-33	1.10661	0.778	0.274	3.10925e-30
Arhgef15	1.60658e-33	1.01994	0.778	0.312	3.21316e-30
Hapln1	4.5316e-33	1.01864	0.735	0.175	9.06319e-30
Tek	7.51297e-33	1.00712	0.752	0.2	1.50259e-29
Tspan18	2.15448e-32	0.810524	0.821	0.397	4.30897e-29
Adam15	2.21414e-32	0.739925	0.795	0.399	4.42827e-29
Tagln2	1.27135e-31	0.912604	0.923	0.671	2.5427e-28
F11r	1.96253e-31	0.738895	0.821	0.383	3.92506e-28
Rgs2	2.29468e-31	1.09181	0.778	0.348	4.58937e-28
Tnfaip2	2.76003e-31	0.285283	0.632	0.214	5.52006e-28
Tgfb1	9.01887e-31	0.651506	0.744	0.291	1.80377e-27
Fam43a	3.08216e-30	0.809273	0.786	0.373	6.16432e-27
Tpm4	4.49966e-30	0.698294	0.991	0.928	8.99932e-27
Tmem204	1.00667e-29	0.486771	0.692	0.292	2.01335e-26
Ucp2	1.17031e-29	0.74218	0.889	0.426	2.34062e-26
Ppp1r16b	1.23958e-29	0.596345	0.641	0.123	2.47917e-26
Ptpn18	1.46672e-29	1.00443	0.786	0.386	2.93344e-26
Efna1	1.52108e-29	0.856751	0.752	0.302	3.04215e-26
Stab1	2.19137e-29	1.04146	0.744	0.228	4.38274e-26
Mef2c	2.61001e-29	0.791718	0.838	0.454	5.22002e-26
Notch4	3.26144e-29	0.855119	0.726	0.253	6.52289e-26
Sipa1	5.17686e-29	0.967957	0.795	0.391	1.03537e-25
Parvb	1.41266e-28	0.511757	0.838	0.422	2.82532e-25
Ptprm	1.51123e-28	0.789383	0.726	0.324	3.02247e-25
Anxa3	9.7477e-28	0.607619	0.812	0.378	1.94954e-24
Gchfr	1.34558e-27	0.631763	0.709	0.244	2.69116e-24
Flt1	1.50633e-27	0.980425	0.735	0.243	3.01266e-24
Slco3a1	3.23663e-27	0.48138	0.692	0.313	6.47325e-24
Nrp1	6.9471e-27	0.915035	0.872	0.567	1.38942e-23
Cxx1a	7.5242e-27	0.854085	0.897	0.541	1.50484e-23
Sh3bp5	1.93099e-26	0.650036	0.769	0.343	3.86198e-23
H2-D1	4.57049e-26	0.422405	0.761	0.357	9.14098e-23
Arpc3	6.0039e-26	0.882557	0.957	0.762	1.20078e-22
Tm6sf1	6.57259e-26	0.6377	0.701	0.285	1.31452e-22
Slc9a3r2	6.63343e-26	0.819075	0.752	0.34	1.32669e-22
Gmpr	1.15974e-24	0.291339	0.718	0.286	2.31948e-21
Ece1	1.84141e-24	0.87825	0.769	0.38	3.68283e-21
Gm13889	5.19405e-24	0.675157	0.658	0.203	1.03881e-20
Cotl1	1.8567e-23	0.713555	0.889	0.644	3.71341e-20
Kitl	3.0685e-23	0.809019	0.735	0.336	6.137e-20
Gap43	3.48053e-23	0.523919	0.692	0.38	6.96105e-20
Gja4	3.60635e-23	0.537767	0.521	0.076	7.2127e-20
Ablim1	9.7176e-23	0.469837	0.752	0.351	1.94352e-19
Dok4	2.66891e-22	0.725975	0.692	0.254	5.33782e-19
Acvrl1	2.71811e-22	0.782297	0.692	0.271	5.43622e-19
Gsr	3.81311e-22	0.514387	0.812	0.388	7.62622e-19
Gmfg	3.95905e-22	0.387279	0.607	0.136	7.91811e-19
Lyve1	1.33723e-21	0.26182	0.496	0.007	2.67447e-18
Myzap	1.70316e-21	0.467607	0.65	0.274	3.40631e-18
Pde2a	4.13767e-21	0.719732	0.667	0.224	8.27534e-18
Carhsp1	1.28928e-20	0.595886	0.906	0.631	2.57856e-17
Calm1	2.06594e-20	0.566662	0.991	0.976	4.13188e-17
Fxyd5	6.23148e-20	0.720353	0.641	0.187	1.2463e-16
Ptprb	6.43313e-20	0.567019	0.607	0.18	1.28663e-16
Cttnbp2	1.4826e-19	0.469273	0.735	0.389	2.9652e-16
Notch1	1.66965e-19	0.852391	0.726	0.373	3.3393e-16
Fam102b	2.41751e-19	0.523827	0.803	0.47	4.83501e-16
Cfl1	2.85742e-19	0.367206	1	0.999	5.71483e-16
Ostf1	5.35428e-18	0.427139	0.692	0.305	1.07086e-14
Lrrc8c	5.68028e-18	0.402494	0.709	0.401	1.13606e-14
Itpkb	6.1327e-18	0.473867	0.726	0.338	1.22654e-14
Rap1b	1.62414e-17	0.484748	0.957	0.71	3.24827e-14
Ndufa8	2.73634e-17	0.570469	0.957	0.806	5.47269e-14
Sgk1	3.21618e-17	0.683661	0.667	0.329	6.43236e-14
Pnp	3.97336e-17	0.549443	0.744	0.434	7.94672e-14
Lhx6	7.04513e-17	0.386605	0.496	0.012	1.40903e-13
Smtn	7.56779e-17	0.406198	0.778	0.431	1.51356e-13
Pltp	2.29381e-16	0.491037	0.752	0.448	4.58763e-13
Gimap5	3.74127e-16	0.340303	0.479	0.034	7.48254e-13
N4bp3	5.88168e-16	0.744322	0.667	0.302	1.17634e-12
Dusp2	6.45197e-16	0.649845	0.573	0.151	1.29039e-12
Arpc1b	1.17099e-15	0.704741	0.795	0.628	2.34199e-12
Tacc1	1.45593e-15	0.517777	0.718	0.408	2.91186e-12
Rhob	1.50839e-15	0.596354	0.718	0.424	3.01677e-12
Vat1	1.93605e-15	0.642637	0.684	0.4	3.87211e-12
Ptp4a3	2.55654e-15	0.851168	0.709	0.443	5.11308e-12
Nol4l	6.35092e-15	0.306791	0.821	0.508	1.27018e-11
Npr1	1.52972e-14	0.720928	0.641	0.3	3.05944e-11
Itga6	2.37384e-14	0.638077	0.684	0.403	4.74769e-11
Itm2b	2.86405e-14	0.484666	0.923	0.774	5.7281e-11
S100a10	3.46938e-14	0.541598	0.872	0.652	6.93875e-11
Cd151	4.44194e-14	0.370702	0.761	0.482	8.88388e-11
Anln	6.12632e-14	0.306034	0.795	0.517	1.22526e-10
Actb	6.33014e-14	0.523708	1	1	1.26603e-10
Klhl4	6.93526e-14	0.451151	0.556	0.164	1.38705e-10
Klf7	1.074e-13	0.49374	0.632	0.285	2.148e-10
Idi1	2.09374e-13	0.402159	0.872	0.569	4.18747e-10
Mecom	3.15101e-13	0.411174	0.761	0.462	6.30202e-10
Ldb2	2.2575e-12	0.563581	0.641	0.324	4.515e-09
Lxn	2.27285e-12	0.508354	0.863	0.664	4.5457e-09
Sema6d	4.21617e-12	0.621645	0.701	0.468	8.43233e-09
Calcrl	4.33672e-12	0.473072	0.573	0.256	8.67343e-09
Sema6a	4.45237e-12	0.592294	0.701	0.416	8.90474e-09
Ebf1	7.81941e-12	0.504916	0.769	0.511	1.56388e-08
Adgrf5	1.45494e-11	0.780772	0.615	0.3	2.90987e-08
Fam129b	1.78879e-11	0.445791	0.761	0.479	3.57758e-08
Nes	2.86016e-11	0.545746	0.829	0.624	5.72032e-08
Scarf1	2.92384e-11	0.532628	0.573	0.223	5.84768e-08
Wdr1	5.98388e-11	0.461102	0.906	0.689	1.19678e-07
Shank3	8.11363e-11	0.60236	0.615	0.335	1.62273e-07
Adgre5	9.33705e-11	0.618314	0.573	0.242	1.86741e-07
Bola2	1.98017e-10	0.391616	0.966	0.897	3.96034e-07
Arhgap18	2.18843e-10	0.622294	0.598	0.27	4.37686e-07
Sparc	3.04548e-10	0.474753	0.957	0.919	6.09096e-07
Gm14966	3.77611e-10	0.507363	0.521	0.239	7.55222e-07
Peg10	5.47504e-10	0.359659	0.915	0.724	1.09501e-06
Podxl	5.75396e-10	0.429603	0.735	0.499	1.15079e-06
Hey1	5.81648e-10	0.274488	0.53	0.238	1.1633e-06
Fhl3	5.81969e-10	0.304429	0.726	0.501	1.16394e-06
Asb4	6.37138e-10	0.376362	0.846	0.632	1.27428e-06
Ccdc12	8.29806e-10	0.389494	0.863	0.719	1.65961e-06
Vsir	2.82338e-09	0.444685	0.598	0.352	5.64676e-06
Jag2	3.44425e-09	0.270627	0.462	0.097	6.88851e-06
Pcdh17	4.7169e-09	0.566668	0.632	0.428	9.43381e-06
Tmem255a	7.22133e-09	0.693435	0.573	0.267	1.44427e-05
Myh9	8.56298e-09	0.29916	0.812	0.608	1.7126e-05
Klf6	2.97048e-08	0.569282	0.65	0.432	5.94096e-05
Icam1	4.01623e-08	0.31266	0.444	0.032	8.03246e-05
Sat1	4.5935e-08	0.617627	0.607	0.362	9.18699e-05
Nhp2	5.44207e-08	0.513724	0.923	0.822	0.000108841
Arl4c	5.50867e-08	0.351932	0.769	0.511	0.000110173
Igfbp3	5.99631e-08	0.904551	0.53	0.231	0.000119926
Enc1	7.26053e-08	0.263476	0.658	0.447	0.000145211
Arpc2	1.09411e-07	0.353525	0.915	0.857	0.000218822
2900026A02Rik	1.21426e-07	0.371355	0.556	0.297	0.000242853
Dysf	1.27687e-07	0.513121	0.513	0.144	0.000255374
Gemin7	1.42744e-07	0.348867	0.906	0.749	0.000285489
Cflar	1.94724e-07	0.287958	0.709	0.478	0.000389449
Rcsd1	2.42759e-07	0.320308	0.675	0.456	0.000485518
Lpar4	2.6627e-07	0.882458	0.667	0.522	0.000532541
Ubald2	3.09594e-07	0.401334	0.863	0.738	0.000619187
Fgd5	4.90215e-07	0.5104	0.573	0.366	0.000980431
Grap	5.10383e-07	0.531495	0.496	0.105	0.00102077
Ybx3	9.77575e-07	0.295451	0.838	0.792	0.00195515
Cbfa2t3	9.91534e-07	0.25147	0.496	0.258	0.00198307
Atox1	1.10636e-06	0.334018	0.983	0.937	0.00221272
Cd200	1.34137e-06	0.518469	0.521	0.242	0.00268275
Unc5b	1.64028e-06	0.409363	0.709	0.518	0.00328056
Flt4	1.99719e-06	0.435905	0.496	0.13	0.00399437
Klhl6	2.05233e-06	0.366436	0.521	0.253	0.00410466
Myct1	2.88762e-06	0.435772	0.479	0.129	0.00577525
Piezo2	3.31034e-06	0.644288	0.573	0.382	0.00662068
Tal1	3.81322e-06	0.298659	0.487	0.2	0.00762644
F2r	4.04042e-06	0.422811	0.752	0.703	0.00808084
Ahr	6.89329e-06	0.535337	0.556	0.343	0.0137866
Timp3	9.83368e-06	0.432294	0.684	0.523	0.0196674
Epha2	1.02063e-05	0.330899	0.556	0.368	0.0204126
Nrp2	1.68597e-05	0.551475	0.607	0.44	0.0337194
Vegfc	1.79622e-05	0.294671	0.581	0.366	0.0359245
Aprt	2.35731e-05	0.259507	0.966	0.938	0.0471462

### Sheet: markers_cluster_4
geneID	p_val	avg_logFC	pct.1	pct.2	p_val_adj
Bspry	8.32564e-150	0.389964	0.722	0.002	1.66513e-146
Cckar	8.11464e-116	0.3571	0.62	0.001	1.62293e-112
Cldn18	1.36839e-94	0.522441	0.608	0	2.73679e-91
Cldn6	2.71165e-64	1.45504	0.949	0.214	5.42331e-61
Cdh1	1.93901e-61	0.783874	0.873	0.146	3.87802e-58
AI661453	3.4636e-57	0.403698	0.684	0.045	6.9272e-54
Kif12	1.50933e-56	0.362833	0.544	0	3.01866e-53
H2-Q1	6.59358e-55	0.365992	0.734	0.078	1.31872e-51
Irx2	1.47895e-54	0.928938	0.899	0.201	2.9579e-51
Myo5c	8.60686e-54	0.488011	0.759	0.054	1.72137e-50
Epcam	1.10661e-53	1.67733	0.975	0.387	2.21321e-50
Spint1	2.22725e-52	0.543029	0.772	0.123	4.45451e-49
Nkx2-1	2.45931e-51	1.72533	0.962	0.305	4.91862e-48
Irx1	2.09207e-48	1.24941	0.899	0.319	4.18414e-45
Pla2g1b	2.6535e-48	0.346548	0.633	0.085	5.30701e-45
Ap1m2	3.66974e-48	0.55151	0.734	0.124	7.33949e-45
Shh	3.5972e-47	0.951999	0.835	0.202	7.1944e-44
Tmprss2	6.94398e-47	0.261874	0.608	0.056	1.3888e-43
H2-Q2	1.41189e-46	0.590042	0.747	0.107	2.82377e-43
Spint2	2.6327e-44	1.27162	0.949	0.401	5.26539e-41
Crlf1	4.13016e-44	1.10239	0.861	0.241	8.26032e-41
Erbb3	7.16634e-43	0.548055	0.772	0.149	1.43327e-39
Irx5	1.62891e-42	0.72497	0.861	0.27	3.25781e-39
Ly6h	1.36471e-41	0.859774	0.848	0.256	2.72942e-38
Thbs1	3.93515e-41	1.45173	0.975	0.441	7.8703e-38
Wfdc2	2.64602e-39	1.38698	0.924	0.364	5.29204e-36
Wnt7b	4.56325e-39	1.33168	0.899	0.399	9.1265e-36
Bex1	9.39324e-37	1.24724	0.987	0.568	1.87865e-33
Kdf1	1.0001e-35	0.312711	0.684	0.192	2.0002e-32
Clic6	5.53631e-35	0.455198	0.722	0.204	1.10726e-31
Mt2	6.36164e-33	1.11248	0.835	0.298	1.27233e-29
Mapk13	1.38814e-32	0.867268	0.835	0.303	2.77627e-29
Krtcap3	1.39296e-32	0.633345	0.772	0.239	2.78592e-29
Etv5	1.4428e-32	1.54781	0.899	0.434	2.88561e-29
Dact2	2.16466e-32	0.277774	0.658	0.184	4.32932e-29
Foxa1	2.28064e-32	1.09507	0.81	0.305	4.56128e-29
Cldn7	7.79785e-32	0.772833	0.772	0.21	1.55957e-28
Esrp1	9.84944e-32	0.557334	0.57	0.047	1.96989e-28
Sftpc	4.53249e-31	1.32995	0.785	0.302	9.06499e-28
Serpinb6b	5.71414e-31	0.672516	0.785	0.3	1.14283e-27
Prss8	1.14858e-30	0.273144	0.532	0.017	2.29715e-27
Rnf43	1.63168e-30	0.392981	0.722	0.195	3.26337e-27
Marveld2	2.20579e-30	0.303458	0.696	0.199	4.41158e-27
Col2a1	2.7385e-30	0.872241	0.873	0.421	5.47701e-27
Smim22	1.62719e-29	0.433892	0.696	0.175	3.25437e-26
Rbm47	3.08707e-29	0.285693	0.658	0.219	6.17415e-26
Vwa2	3.31083e-29	0.352832	0.696	0.188	6.62167e-26
Bex4	4.36484e-29	1.34979	0.911	0.614	8.72968e-26
Nedd9	9.61315e-29	0.867962	0.861	0.396	1.92263e-25
Chchd10	1.17603e-28	0.596095	0.747	0.176	2.35207e-25
Igfbp2	1.35024e-28	1.10845	0.949	0.596	2.70048e-25
Atox1	2.29311e-28	0.76714	0.987	0.939	4.58622e-25
Cadm1	5.30063e-28	0.769075	0.924	0.469	1.06013e-24
Mbip	8.43022e-28	1.00186	0.873	0.502	1.68604e-24
Lad1	9.17745e-28	0.325762	0.671	0.219	1.83549e-24
Mical2	1.09985e-27	0.308501	0.671	0.203	2.19969e-24
Grb7	1.52663e-27	0.608742	0.658	0.116	3.05326e-24
Map3k9	2.57655e-27	0.299412	0.684	0.213	5.1531e-24
Tfrc	3.2114e-27	0.832491	0.911	0.523	6.42281e-24
Sorl1	1.06834e-26	0.531877	0.797	0.334	2.13668e-23
Ccnd1	1.45289e-26	0.861293	0.962	0.738	2.90579e-23
Galk1	1.54117e-26	0.812734	1	0.843	3.08233e-23
Cd24a	2.70136e-26	0.743267	0.962	0.892	5.40271e-23
Cldn4	7.26237e-26	0.685959	0.747	0.302	1.45247e-22
Cldn3	1.658e-25	0.818098	0.759	0.289	3.316e-22
Ftl1	2.16445e-25	0.437158	1	0.999	4.3289e-22
Cdh3	4.04606e-25	0.717794	0.785	0.307	8.09212e-22
Sfta2	6.56027e-25	0.728041	0.658	0.087	1.31205e-21
Krt8	1.08947e-24	1.03715	0.772	0.297	2.17894e-21
Pla2g16	3.47616e-24	0.313661	0.734	0.258	6.95231e-21
Celsr1	7.41496e-24	0.588684	0.734	0.257	1.48299e-20
Krt18	1.50602e-23	0.950774	0.823	0.357	3.01203e-20
Mycn	2.73387e-23	0.710144	0.937	0.573	5.46775e-20
Eps8	3.92771e-23	0.350304	0.709	0.3	7.85542e-20
Capn6	4.4317e-23	0.820685	0.937	0.697	8.8634e-20
Fam89a	1.27539e-22	0.273413	0.722	0.29	2.55079e-19
Mt1	6.09349e-22	1.2358	0.81	0.471	1.2187e-18
Rab15	1.35909e-21	0.472211	0.722	0.279	2.71818e-18
Cmtm8	8.25405e-21	0.67975	0.709	0.256	1.65081e-17
Hist3h2ba	8.65448e-21	0.622541	0.747	0.272	1.7309e-17
Lama5	8.99393e-21	0.493039	0.873	0.433	1.79879e-17
Grik4	1.57175e-20	0.32877	0.684	0.319	3.14349e-17
Foxa2	2.38272e-20	0.612311	0.646	0.16	4.76544e-17
Llgl2	3.03222e-20	0.391763	0.747	0.335	6.06444e-17
Arhgdig	1.21815e-19	0.255177	0.684	0.33	2.43629e-16
Matn4	2.49369e-19	0.300335	0.696	0.372	4.98737e-16
Stmn1	2.8144e-19	0.471842	0.987	0.99	5.6288e-16
Irx3	4.41149e-19	0.755952	0.696	0.228	8.82298e-16
Ptprf	4.6702e-19	0.666327	0.975	0.762	9.34039e-16
Sdc4	4.90377e-19	0.404425	0.709	0.315	9.80755e-16
Tbx1	6.94585e-19	0.575029	0.57	0.13	1.38917e-15
Tnfrsf12a	1.06172e-18	0.362816	0.671	0.346	2.12344e-15
Plxnb1	3.11989e-18	0.558576	0.924	0.61	6.23977e-15
Ppp1r3b	6.43986e-18	0.603274	0.671	0.26	1.28797e-14
Cdk2ap2	9.98803e-18	0.354504	0.772	0.328	1.99761e-14
H3f3b	1.01214e-17	0.463781	1	0.997	2.02427e-14
Nuak1	1.10294e-17	0.580837	0.797	0.377	2.20588e-14
Sall4	1.49136e-17	0.311859	0.62	0.235	2.98273e-14
Sema3c	1.59239e-17	0.695639	0.747	0.308	3.18478e-14
Acot1	1.79754e-17	0.467978	0.797	0.414	3.59507e-14
Wbp5	1.95911e-17	0.488389	0.975	0.982	3.91821e-14
Lsr	2.10777e-17	0.39709	0.848	0.467	4.21554e-14
Stard10	2.65012e-17	0.522992	0.734	0.411	5.30023e-14
Igdcc3	5.75751e-17	0.281338	0.696	0.363	1.1515e-13
Krt7	6.19827e-17	0.770484	0.785	0.471	1.23965e-13
Fam174b	1.07613e-16	0.477061	0.785	0.414	2.15226e-13
Atp8a1	1.14297e-16	0.273036	0.696	0.342	2.28595e-13
Npc1	1.1987e-16	0.367511	0.848	0.483	2.3974e-13
Mia	2.27139e-16	0.662567	0.671	0.261	4.54278e-13
Tppp3	2.86333e-16	0.302445	0.684	0.347	5.72665e-13
Aes	3.13807e-16	0.552435	0.962	0.875	6.27615e-13
Col18a1	3.53865e-16	0.402208	0.861	0.474	7.0773e-13
Pdlim1	4.27091e-16	0.483791	0.785	0.463	8.54183e-13
Notch1	4.7941e-16	0.252999	0.747	0.384	9.58819e-13
Egr1	1.11267e-15	0.278949	0.709	0.433	2.22535e-12
Fgfr2	1.7468e-15	0.659896	0.785	0.448	3.49361e-12
Abhd2	4.98385e-15	0.403357	0.772	0.474	9.96769e-12
Amt	1.05631e-14	0.28312	0.646	0.274	2.11262e-11
Sox9	1.50622e-14	0.768113	0.823	0.532	3.01243e-11
Bcam	2.3377e-14	0.427447	0.848	0.572	4.67539e-11
Nol7	6.3603e-14	0.539453	0.924	0.697	1.27206e-10
Crb3	6.51322e-14	0.504637	0.532	0.042	1.30264e-10
Slc16a1	9.57793e-14	0.356104	0.785	0.436	1.91559e-10
Slc12a2	2.30729e-13	0.410871	0.861	0.463	4.61457e-10
Hes1	2.75981e-13	0.513406	0.823	0.559	5.51961e-10
Rprm	4.07013e-13	0.269078	0.671	0.353	8.14026e-10
Mecom	4.27882e-13	0.589041	0.759	0.473	8.55764e-10
Gapdh	6.66417e-13	0.361197	1	0.994	1.33283e-09
Pcbd1	2.07958e-12	0.480161	0.658	0.369	4.15916e-09
Tuba1c	2.94157e-12	0.595779	0.81	0.55	5.88313e-09
Ctnnd2	3.29168e-12	0.33756	0.532	0.135	6.58335e-09
Hn1	3.39263e-12	0.556453	0.949	0.851	6.78525e-09
Jun	5.05882e-12	0.573815	0.835	0.553	1.01176e-08
Cgnl1	5.23896e-12	0.512152	0.646	0.327	1.04779e-08
Mgst1	5.53246e-12	0.408543	0.684	0.347	1.10649e-08
Tmem238	6.46736e-12	0.445352	0.671	0.355	1.29347e-08
Ces1d	1.35847e-11	0.305213	0.481	0.076	2.71694e-08
Frem2	2.67603e-11	0.484154	0.797	0.453	5.35206e-08
St14	3.11491e-11	0.328723	0.532	0.149	6.22982e-08
Npc2	3.32638e-11	0.522736	0.987	0.903	6.65276e-08
Pkp4	3.47866e-11	0.536368	0.734	0.463	6.95732e-08
Igsf9	4.4418e-11	0.441825	0.835	0.582	8.8836e-08
Calcrl	8.37272e-11	0.262854	0.582	0.267	1.67454e-07
Sgms1	2.59627e-10	0.344982	0.646	0.355	5.19254e-07
Tagln2	2.94466e-10	0.425016	0.899	0.683	5.88932e-07
Itm2b	3.0871e-10	0.440326	0.949	0.778	6.1742e-07
Col4a5	4.92716e-10	0.455381	0.658	0.408	9.85432e-07
Ormdl2	5.22276e-10	0.271505	0.646	0.33	1.04455e-06
Tpd52	7.17739e-10	0.45663	0.671	0.407	1.43548e-06
Gsr	7.75742e-10	0.530083	0.696	0.413	1.55148e-06
Vgll4	9.16693e-10	0.348535	0.797	0.535	1.83339e-06
Rnf213	1.62093e-09	0.291291	0.684	0.391	3.24185e-06
Col27a1	1.71427e-09	0.511074	0.772	0.55	3.42854e-06
Cyr61	2.15815e-09	0.440951	0.861	0.668	4.31631e-06
Tubb2b	2.48877e-09	0.434681	0.835	0.707	4.97753e-06
Jup	4.59523e-09	0.262764	0.709	0.435	9.19046e-06
Hmgn3	4.88718e-09	0.427122	0.785	0.6	9.77435e-06
Hook1	7.41403e-09	0.316058	0.595	0.298	1.48281e-05
Kras	9.66364e-09	0.449634	0.823	0.652	1.93273e-05
Akr1c19	1.12152e-08	0.358069	0.544	0.269	2.24304e-05
Ranbp1	1.42339e-08	0.301158	1	0.986	2.84678e-05
Afap1l1	1.95362e-08	0.495289	0.671	0.432	3.90725e-05
Gsta4	2.45928e-08	0.376221	0.772	0.501	4.91856e-05
Cystm1	2.78256e-08	0.414332	0.557	0.27	5.56511e-05
Sap30	3.44374e-08	0.37561	0.785	0.528	6.88748e-05
Sox4	4.23907e-08	0.379007	1	0.917	8.47815e-05
Pdgfa	5.93746e-08	0.336104	0.658	0.383	0.000118749
Cox5a	6.27079e-08	0.393635	1	0.967	0.000125416
Anxa4	1.19695e-07	0.354234	0.57	0.319	0.000239391
Rai14	1.31868e-07	0.525811	0.658	0.496	0.000263736
Espn	1.40781e-07	0.256214	0.468	0.133	0.000281562
Tomm20	2.16549e-07	0.450853	1	0.923	0.000433098
Slc9a3r1	2.28631e-07	0.309717	0.658	0.432	0.000457261
Odc1	2.29497e-07	0.372668	0.924	0.807	0.000458995
Ppa2	2.32066e-07	0.36034	0.835	0.629	0.000464132
Mpv17l	2.39758e-07	0.270181	0.582	0.336	0.000479516
Btg2	2.52307e-07	0.289857	0.595	0.35	0.000504615
Tspan13	3.45038e-07	0.417438	0.658	0.468	0.000690077
Gpx2	4.70328e-07	0.472127	0.456	0.104	0.000940657
Lsm6	7.0818e-07	0.304921	0.975	0.91	0.00141636
Acer2	7.40395e-07	0.518934	0.557	0.303	0.00148079
Tom1l1	8.88455e-07	0.351434	0.595	0.371	0.00177691
Tmem123	1.12575e-06	0.348617	0.759	0.526	0.0022515
Ngfrap1	1.30855e-06	0.297449	0.987	0.958	0.0026171
Cnpy2	1.57775e-06	0.300684	0.962	0.804	0.0031555
Mal2	3.16873e-06	0.53525	0.519	0.171	0.00633746
Nabp2	3.17511e-06	0.437558	0.722	0.58	0.00635022
Ift43	3.23953e-06	0.262928	0.785	0.591	0.00647906
Tgfb2	3.30615e-06	0.434383	0.747	0.595	0.0066123
Trappc6a	3.60541e-06	0.295985	0.772	0.576	0.00721082
Tmem243	3.9311e-06	0.282294	0.671	0.433	0.00786219
Ier2	5.50262e-06	0.337888	0.835	0.699	0.0110052
Nmral1	5.69025e-06	0.425336	0.861	0.747	0.0113805
H2afj	6.43208e-06	0.349541	0.873	0.801	0.0128642
Sms	6.59603e-06	0.309023	0.873	0.829	0.0131921
Uchl1	6.76909e-06	0.460831	0.658	0.494	0.0135382
Emc6	6.77029e-06	0.328929	0.949	0.787	0.0135406
Hmgb2	6.88294e-06	0.393978	0.987	0.957	0.0137659
Aldh1a7	7.53695e-06	0.320411	0.354	0.031	0.0150739
Dstn	1.09136e-05	0.276185	0.924	0.81	0.0218272
Tubb4b	1.26766e-05	0.414103	0.899	0.816	0.0253532
Usp50	1.61541e-05	0.340095	0.848	0.799	0.0323081
Vps36	1.79663e-05	0.325939	0.772	0.672	0.0359326
Hmga1	1.83379e-05	0.35434	0.785	0.646	0.0366757
1810037I17Rik	1.9137e-05	0.355327	0.911	0.768	0.038274
Foxp2	2.18077e-05	0.517957	0.747	0.724	0.0436153
Bri3	2.36611e-05	0.271085	0.937	0.902	0.0473221
Gpx1	2.42585e-05	0.339771	0.975	0.929	0.048517

### Sheet: markers_cluster_5
geneID	p_val	avg_logFC	pct.1	pct.2	p_val_adj
Actg2	3.07507e-36	2.13645	0.934	0.294	6.15015e-33
Tgfbi	2.26382e-35	1.9552	0.967	0.541	4.52763e-32
Cald1	1.08082e-33	1.30492	1	0.892	2.16164e-30
Mylk	1.15994e-32	1.56344	0.984	0.588	2.31987e-29
Igf1	1.5846e-32	1.6962	0.934	0.477	3.16921e-29
Tmem158	4.18879e-32	1.71852	0.967	0.506	8.37759e-29
Fhdc1	8.93404e-32	1.0191	0.82	0.214	1.78681e-28
Cnn2	3.82259e-31	1.29167	0.984	0.805	7.64518e-28
Abracl	9.70502e-29	0.971968	1	0.82	1.941e-25
Myl9	1.23432e-28	2.07651	0.918	0.457	2.46863e-25
Zfhx3	2.3576e-28	1.31289	1	0.863	4.7152e-25
Ednrb	4.94228e-28	1.23659	0.902	0.428	9.88456e-25
Acta2	2.35042e-27	2.80674	0.836	0.281	4.70083e-24
Asb2	1.2321e-26	0.324518	0.459	0.059	2.46419e-23
Tpm4	2.76109e-26	0.823221	1	0.931	5.52219e-23
Nexn	5.40369e-26	1.32459	0.918	0.539	1.08074e-22
Dstn	5.82494e-26	1.38954	0.934	0.812	1.16499e-22
Vcan	2.07921e-25	1.03238	0.984	0.779	4.15841e-22
Myocd	2.78696e-25	0.853839	0.738	0.258	5.57392e-22
Nnat	4.48987e-25	0.994664	1	0.872	8.97974e-22
Ifitm1	2.91928e-24	1.22874	0.918	0.538	5.83856e-21
Tgfb1i1	3.35331e-24	1.09903	0.852	0.411	6.70663e-21
Tagln	1.64644e-23	1.66947	0.82	0.398	3.29289e-20
Cfl1	1.2727e-22	0.514169	1	0.999	2.54541e-19
Myh11	2.10994e-22	1.41491	0.721	0.208	4.21988e-19
Socs2	1.7977e-21	1.26933	0.836	0.465	3.59541e-18
Foxf1	7.15573e-21	0.93926	0.951	0.762	1.43115e-17
Nkd1	8.84264e-21	0.825546	0.869	0.43	1.76853e-17
Smpx	3.26244e-20	1.06328	0.836	0.453	6.52488e-17
Notum	3.67699e-20	0.759607	0.672	0.247	7.35399e-17
Cnn1	5.1075e-20	1.18044	0.705	0.279	1.0215e-16
Smoc2	8.22236e-20	1.36767	0.82	0.435	1.64447e-16
Cped1	1.6112e-19	0.860551	0.82	0.375	3.22241e-16
Fendrr	1.91916e-19	0.815331	0.934	0.623	3.83832e-16
Tpm2	2.60853e-19	1.15251	0.902	0.672	5.21706e-16
Rab3c	5.51353e-19	0.730652	0.607	0.135	1.10271e-15
Hhip	1.33571e-18	1.01179	0.77	0.413	2.67141e-15
Nkain4	1.91564e-18	0.690046	0.934	0.577	3.83129e-15
Actg1	6.19156e-18	0.38963	1	1	1.23831e-14
Tpm1	2.07202e-17	0.920274	0.984	0.858	4.14404e-14
Ckb	7.65281e-17	0.906355	0.82	0.522	1.53056e-13
Thbs1	1.72652e-16	0.588753	0.836	0.458	3.45303e-13
Dcn	2.94084e-16	0.862708	0.607	0.217	5.88168e-13
Synpo2	1.01467e-15	0.658976	0.672	0.263	2.02934e-12
Tbx5	1.84343e-15	0.690939	0.951	0.705	3.68685e-12
Crispld2	2.30436e-15	0.762798	0.754	0.372	4.60872e-12
Pth1r	7.64047e-15	0.772469	0.836	0.614	1.52809e-11
Sox9	9.91312e-15	0.788197	0.852	0.535	1.98262e-11
Oaf	4.67409e-14	0.655475	0.852	0.563	9.34819e-11
Grem2	5.30146e-14	0.549977	0.557	0.237	1.06029e-10
Kcnk3	7.3511e-14	0.860957	0.656	0.305	1.47022e-10
Sdc2	9.99745e-14	0.55083	0.885	0.613	1.99949e-10
Actn1	1.6873e-13	0.606123	0.984	0.847	3.37461e-10
Gpc6	2.01525e-12	0.698696	0.852	0.637	4.0305e-09
Lxn	2.11409e-12	0.653865	0.869	0.675	4.22817e-09
Vcl	2.42028e-12	0.500007	0.77	0.508	4.84056e-09
Arhgap28	3.75516e-12	0.467917	0.885	0.652	7.51031e-09
Dact3	3.88903e-12	0.55933	0.82	0.577	7.77806e-09
Ptch1	4.45456e-12	0.613333	0.918	0.701	8.90911e-09
Zeb2	8.6033e-12	0.627154	0.934	0.704	1.72066e-08
Ilk	1.12112e-11	0.461372	0.902	0.735	2.24225e-08
Hmga2	1.18553e-11	0.529933	1	0.97	2.37105e-08
Tspan18	1.29241e-11	0.54707	0.689	0.428	2.58481e-08
Tbx3	1.35386e-11	0.5655	0.869	0.649	2.70773e-08
Sh3pxd2a	2.12457e-11	0.560968	0.803	0.567	4.24915e-08
Zak	5.71971e-11	0.707281	0.623	0.366	1.14394e-07
Fst	6.28801e-11	0.633499	0.557	0.31	1.2576e-07
Pdlim3	7.22352e-11	0.251468	0.475	0.189	1.4447e-07
Sncaip	2.40996e-10	0.490589	0.705	0.44	4.81993e-07
Psd	2.46711e-10	0.728459	0.508	0.26	4.93422e-07
Cd55	3.40815e-10	0.837452	0.689	0.476	6.8163e-07
Mrvi1	3.48366e-10	0.47125	0.59	0.263	6.96732e-07
Fblim1	1.05672e-09	0.535841	0.803	0.625	2.11344e-06
Mgll	2.44607e-09	0.487746	0.574	0.329	4.89215e-06
Srf	2.77756e-09	0.493006	0.869	0.687	5.55512e-06
Khdrbs3	3.47178e-09	0.541036	0.721	0.519	6.94355e-06
Epha3	3.6187e-09	0.597384	0.787	0.613	7.2374e-06
Mgp	3.84401e-09	0.742942	0.721	0.556	7.68802e-06
2010111I01Rik	4.33887e-09	0.520169	0.77	0.618	8.67773e-06
Fzd2	4.44006e-09	0.369868	0.934	0.801	8.88012e-06
Axin2	1.11848e-08	0.33143	0.623	0.384	2.23696e-05
Pag1	2.66275e-08	0.473193	0.705	0.523	5.3255e-05
Sox11	3.41812e-08	0.363722	1	0.945	6.83623e-05
Spsb1	4.7714e-08	0.319113	0.508	0.297	9.5428e-05
Rhob	5.28622e-08	0.383467	0.705	0.441	0.000105724
Mtcl1	5.32573e-08	0.512663	0.574	0.362	0.000106515
Arhgap6	5.92647e-08	0.349047	0.689	0.423	0.000118529
Camk2d	7.06647e-08	0.521291	0.656	0.478	0.000141329
Runx2	1.1246e-07	0.329015	0.508	0.29	0.00022492
Nes	1.33542e-07	0.36163	0.836	0.635	0.000267083
Zyx	2.4114e-07	0.391337	0.82	0.705	0.00048228
Sfrp2	2.43826e-07	0.282746	0.918	0.702	0.000487652
Sec24d	2.83332e-07	0.372082	0.607	0.383	0.000566665
Nog	2.99e-07	0.441111	0.525	0.352	0.000598001
Tuba1a	3.19751e-07	0.362441	1	0.973	0.000639501
Pltp	4.85074e-07	0.400044	0.672	0.469	0.000970147
Pdgfc	7.14779e-07	0.341681	0.689	0.492	0.00142956
Tmem119	1.20309e-06	0.420902	0.689	0.556	0.00240618
Cxcr4	1.22444e-06	0.371662	0.574	0.423	0.00244889
Foxf2	1.81958e-06	0.405704	0.59	0.397	0.00363915
Iigp1	2.31615e-06	0.28321	0.492	0.298	0.0046323
Dact1	3.87259e-06	0.439603	0.721	0.551	0.00774518
Cplx2	3.87843e-06	0.592296	0.607	0.441	0.00775685
Sms	4.42289e-06	0.406756	0.902	0.828	0.00884579
Nr2f6	4.61439e-06	0.273014	0.869	0.624	0.00922878
Tagln2	7.06688e-06	0.361037	0.852	0.689	0.0141338
Wdr1	7.57332e-06	0.386834	0.803	0.707	0.0151466
Gli1	8.07457e-06	0.277395	0.738	0.522	0.0161491
Epha4	1.46312e-05	0.515341	0.721	0.595	0.0292624
Actb	1.77156e-05	0.341939	1	1	0.0354312
