## Supplementary Table 2 for "Patterning the embryonic pulmonary mesenchyme"

### Sheet: genes_0v1
geneID	Entrez	avg_logFC	pct.1	pct.2	p_val	p_val_adj
Ptn	19242	-1.21558	0.862	0.973	3.92481e-53	7.84963e-50
Ppbp	57349	-1.1146	0.158	0.396	1.8097e-12	3.6194e-09
Tmsb4x	19241	-0.936091	0.918	0.96	2.1457e-26	4.29139e-23
Igfbp5	16011	-0.922996	0.839	0.954	1.21696e-33	2.43391e-30
Sfrp2	20319	-0.836835	0.684	0.756	1.09658e-14	2.19317e-11
Sparc	20692	-0.680845	0.845	0.954	1.76722e-36	3.53444e-33
Tpm1	22003	-0.656141	0.839	0.921	4.67452e-27	9.34904e-24
Foxp1	108655	-0.632846	0.701	0.835	1.47563e-28	2.95126e-25
Foxp2	114142	-0.616746	0.675	0.845	9.20785e-25	1.84157e-21
Fras1	231470	-0.551949	0.573	0.713	6.19889e-16	1.23978e-12
Sulf1	240725	-0.542819	0.486	0.662	5.84802e-15	1.16961e-11
Dlk1	13386	-0.542544	0.87	0.927	7.67326e-18	1.53465e-14
Nrgn	64011	-0.517799	0.367	0.479	8.97863e-06	0.0179573
Tenm4	23966	-0.511202	0.661	0.811	5.54137e-21	1.10828e-17
Epha4	13838	-0.488427	0.48	0.71	3.58163e-22	7.16325e-19
Tmtc2	278279	-0.45251	0.331	0.476	2.44493e-06	0.00488985
Maf	17132	-0.444518	0.486	0.567	1.00088e-05	0.0200175
Pgm5	226041	-0.423491	0.35	0.595	5.20569e-18	1.04114e-14
Mgp	17313	-0.409442	0.477	0.628	6.38105e-08	0.000127621
Nrp2	18187	-0.402236	0.381	0.537	9.65292e-08	0.000193059
Pitx2	18741	-0.395528	0.469	0.619	1.73238e-10	3.46476e-07
Sfrp1	20377	-0.394617	0.723	0.793	1.75632e-10	3.51264e-07
Dab2	13132	-0.359371	0.48	0.649	3.0316e-11	6.0632e-08
Rgs5	19737	-0.344203	0.376	0.524	2.88095e-07	0.00057619
Sema5a	20356	-0.342388	0.427	0.576	3.28299e-08	6.56598e-05
Ltbp1	268977	-0.329887	0.517	0.634	2.25636e-08	4.51271e-05
Cd55	13136	-0.326269	0.325	0.604	1.00256e-24	2.00513e-21
Rspo1	192199	-0.31943	0.528	0.619	2.82485e-06	0.0056497
Crispld2	78892	-0.308528	0.379	0.552	2.9594e-09	5.9188e-06
Cdc42ep3	260409	-0.308297	0.418	0.567	5.87947e-10	1.17589e-06
Myrf	225908	-0.302409	0.568	0.701	6.89434e-10	1.37887e-06
Itm2b	16432	-0.29755	0.701	0.793	1.01807e-06	0.00203614
Anxa3	11745	-0.290119	0.198	0.479	1.72277e-18	3.44555e-15
Sparcl1	13602	-0.27568	0.669	0.729	6.6282e-06	0.0132564
Vim	22352	-0.268541	0.884	0.89	1.10398e-06	0.00220795
Smim14	68552	-0.265252	0.331	0.527	3.30868e-10	6.61736e-07
Clu	12759	-0.257705	0.203	0.363	1.18308e-06	0.00236616
Fn1	14268	-0.251287	0.836	0.866	1.7471e-07	0.000349419
Gapdh	14433	0.251699	1	0.991	6.88648e-18	1.37729e-14
Zeb2	24136	0.252483	0.893	0.692	1.50609e-11	3.01218e-08
Ppp1r14b	18938	0.255969	0.969	0.918	3.37069e-14	6.74137e-11
Stip1	20867	0.256215	0.89	0.72	1.06182e-11	2.12364e-08
Snai2	20583	0.258014	0.746	0.598	3.10348e-09	6.20696e-06
Hyou1	12282	0.258516	0.774	0.625	4.44921e-10	8.89842e-07
Hotairm1	105242658	0.25983	0.853	0.747	4.48723e-08	8.97446e-05
Nkd1	93960	0.260045	0.54	0.399	2.95594e-07	0.000591188
Ube2n	93765	0.261531	0.944	0.866	1.48177e-13	2.96355e-10
Bach2	12014	0.263248	0.63	0.46	8.33624e-10	1.66725e-06
Slc25a5	11740	0.265414	0.946	0.933	5.42097e-12	1.08419e-08
Cox5a	12858	0.268777	0.983	0.948	1.11574e-14	2.23149e-11
Gpc6	23888	0.269761	0.816	0.613	2.81819e-11	5.63637e-08
Adh5	11532	0.269808	0.87	0.768	2.01034e-11	4.02068e-08
Lap3	66988	0.273563	0.754	0.497	1.37583e-16	2.75166e-13
Nexn	68810	0.274225	0.686	0.54	2.01564e-08	4.03129e-05
Fam162a	70186	0.274243	0.907	0.829	4.75745e-08	9.51491e-05
C1qbp	12261	0.277354	0.946	0.838	1.57074e-13	3.14147e-10
Cacybp	12301	0.277671	0.881	0.805	1.50726e-11	3.01452e-08
Apex1	11792	0.279616	0.904	0.784	7.62216e-12	1.52443e-08
Fendrr	68790	0.281739	0.732	0.625	4.30458e-08	8.60916e-05
Hsph1	15505	0.282024	0.757	0.558	8.65671e-14	1.73134e-10
Hpgds	54486	0.28412	0.545	0.424	2.41223e-06	0.00482445
Snrpf	69878	0.284948	1	0.985	1.24014e-21	2.48028e-18
Dctpp1	66422	0.28587	0.938	0.89	2.37149e-13	4.74298e-10
Smpx	66106	0.287765	0.548	0.451	2.18665e-06	0.00437331
Ets2	23872	0.295761	0.746	0.591	5.01429e-13	1.00286e-09
Hnrnpab	15384	0.296827	0.997	0.976	1.54176e-19	3.08353e-16
Sdc2	15529	0.29774	0.777	0.631	3.35412e-12	6.70825e-09
Rps27l	67941	0.29953	0.989	0.976	7.40969e-21	1.48194e-17
Hk2	15277	0.299663	0.681	0.509	3.2377e-11	6.4754e-08
Capn6	12338	0.300675	0.828	0.646	1.51337e-14	3.02674e-11
Frem1	329872	0.301684	0.596	0.369	2.16133e-17	4.32267e-14
Snai1	20613	0.305707	0.802	0.573	1.90906e-14	3.81812e-11
Cebpb	12608	0.30758	0.723	0.552	1.86178e-09	3.72355e-06
Bola2	66162	0.308346	0.949	0.863	6.33079e-16	1.26616e-12
Pkm	18746	0.309088	0.997	0.997	1.7649e-19	3.5298e-16
Hmga2	15364	0.310612	1	0.963	1.745e-17	3.49e-14
Hspa8	15481	0.310965	1	0.994	1.13641e-18	2.27282e-15
Ran	19384	0.313499	1	0.994	3.85894e-27	7.71789e-24
Emc6	66048	0.318624	0.859	0.713	4.06888e-15	8.13776e-12
Fkbp4	14228	0.329389	0.972	0.915	1.48943e-19	2.97885e-16
Ppa1	67895	0.331068	0.876	0.756	1.13564e-15	2.27129e-12
Tbx3	21386	0.345734	0.847	0.61	5.69718e-17	1.13943e-13
Cycs	13063	0.346014	0.915	0.835	2.25039e-17	4.50079e-14
Vcan	13003	0.348295	0.901	0.777	3.67548e-15	7.35097e-12
Nhp2	52530	0.351989	0.895	0.762	3.42147e-16	6.84294e-13
Sox4	20677	0.353462	0.949	0.881	7.97924e-16	1.59585e-12
H2afz	51788	0.355704	1	0.997	1.14716e-30	2.29433e-27
Tmem158	72309	0.356645	0.703	0.524	1.44363e-12	2.88727e-09
Dact1	59036	0.357181	0.763	0.573	1.21277e-13	2.42555e-10
Ranbp1	19385	0.357683	0.997	0.985	1.18471e-25	2.36942e-22
Lyar	17089	0.359158	0.884	0.716	2.21119e-19	4.42238e-16
Srm	20810	0.364684	0.904	0.759	6.4361e-17	1.28722e-13
Tpbg	21983	0.37904	0.836	0.72	4.39191e-11	8.78381e-08
Eif5a	276770	0.380036	1	0.988	5.11723e-34	1.02345e-30
Eno1	13806	0.429433	0.944	0.899	1.52479e-22	3.04959e-19
Hsp90aa1	15519	0.451065	0.992	0.979	3.0394e-35	6.0788e-32
Nme1	18102	0.461051	0.992	0.951	3.48476e-35	6.96952e-32
Sms	20603	0.470822	0.932	0.799	2.13461e-27	4.26921e-24
Wnt2	22413	0.478541	0.658	0.433	1.43794e-17	2.87588e-14
Mif	17319	0.480544	1	0.997	9.40779e-45	1.88156e-41
Ccnd1	12443	0.491801	0.859	0.625	1.68443e-25	3.36885e-22
Ccnd2	12444	0.506811	0.989	0.896	2.67539e-35	5.35079e-32
Shisa2	219134	0.52161	0.63	0.402	1.48127e-16	2.96254e-13
Ptch1	19206	0.578738	0.836	0.662	2.03691e-24	4.07381e-21
Lef1	16842	0.590815	0.808	0.619	3.8022e-29	7.6044e-26
Ldha	16828	0.619357	0.969	0.933	3.08359e-30	6.16718e-27
Foxf1	15227	0.661932	0.87	0.668	9.97397e-27	1.99479e-23
Hoxb6	15414	0.673874	0.766	0.372	3.17144e-36	6.34288e-33
