## Supplementary Table 3 for "Patterning the embryonic pulmonary mesenchyme"

### Sheet: MGIgeneExpressionQuery_markers_
MGI Gene ID	Gene Symbol	Gene Name	Assigned Location based on in situ hybridization images on MGI
MGI:87911	Acvr1	activin A receptor, type 1	everywhere
MGI:1916320	Adamts9	a disintegrin-like and metallopeptidase (reprolysin type) with thrombospondin type 1 motif, 9	everywhere
MGI:87921	Adh1	alcohol dehydrogenase 1 (class I)	everywhere
MGI:2446632	Ago2	argonaute RISC catalytic subunit 2	no image
MGI:2446634	Ago3	argonaute RISC catalytic subunit 3	no image
MGI:1924100	Ago4	argonaute RISC catalytic subunit 4	no image
MGI:105043	Ahr	aryl-hydrocarbon receptor	everywhere
MGI:102774	Aimp1	aminoacyl tRNA synthetase complex-interacting multifunctional protein 1	no image
MGI:1929955	Akr1a1	aldo-keto reductase family 1, member A1 (aldehyde reductase)	weak
MGI:1353450	Aldh1a1	aldehyde dehydrogenase family 1, subfamily A1	everywhere
MGI:107928	Aldh1a2	aldehyde dehydrogenase family 1, subfamily A2	sub-meso
MGI:1919595	Amer1	APC membrane recruitment 1	everywhere
MGI:2142149	Ano1	anoctamin 1, calcium activated chloride channel	weak
MGI:2145890	Ano6	anoctamin 6	weak
MGI:3513977	Apcdd1	adenomatosis polyposis coli down-regulated 1	sub-epi
MGI:99435	Arf6	ADP-ribosylation factor 6	weak
MGI:107188	Arnt2	aryl hydrocarbon receptor nuclear translocator 2	no image
MGI:1344416	Ash2l	ASH2 like histone lysine methyltransferase complex subunit	weak
MGI:1918343	Atoh8	atonal bHLH transcription factor 8	sub-meso
MGI:1270862	Axin2	axin 2	sub-epi
MGI:1353499	Baz1b	bromodomain adjacent to zinc finger domain, 1B	sub-epi
MGI:1933388	Bicc1	BicC family RNA binding protein 1	everywhere
MGI:88180	Bmp4	bone morphogenetic protein 4	sub-epi
MGI:88181	Bmp5	bone morphogenetic protein 5	everywhere
MGI:103302	Bmp7	bone morphogenetic protein 7	no image
MGI:1920480	Bmper	BMP-binding endothelial regulator	everywhere
MGI:1338938	Bmpr1a	bone morphogenetic protein receptor, type 1A	weak
MGI:2151153	Boc	biregional cell adhesion molecule-related/down-regulated by oncogenes (Cdon) binding protein	everywhere
MGI:1349766	Brd7	bromodomain containing 7	everywhere
MGI:1100501	Brs3	bombesin-like receptor 3	no image
MGI:2145508	C79329	expressed sequence C79329	sub-meso
MGI:88269	Car2	carbonic anhydrase 2	weak
MGI:1913208	Carm1	coactivator-associated arginine methyltransferase 1	sub-meso
MGI:99217	Cdh11	cadherin 11	everywhere
MGI:1919290	Cdhr5	cadherin-related family member 5	everywhere
MGI:1926387	Cdon	cell adhesion molecule-related/down-regulated by oncogenes	everywhere
MGI:1933172	Chrdl1	chordin-like 1	everywhere
MGI:1859284	Cldn6	claudin 6	weak
MGI:88467	Col1a1	collagen, type I, alpha 1	no image
MGI:88452	Col2a1	collagen, type II, alpha 1	smooth muscle
MGI:88454	Col4a1	collagen, type IV, alpha 1	sub-epi
MGI:88455	Col4a2	collagen, type IV, alpha 2	no image
MGI:88451	Col18a1	collagen, type XVIII, alpha 1	weak
MGI:1347062	Creb3l1	cAMP responsive element binding protein 3-like 1	everywhere
MGI:1926142	Crispld2	cysteine-rich secretory protein LCCL domain containing 2	no image
MGI:109563	Cxcr4	chemokine (C-X-C motif) receptor 4	everywhere
MGI:1096359	Cyp26a1	cytochrome P450, family 26, subfamily a, polypeptide 1	weak
MGI:101864	Dag1	dystroglycan 1	weak
MGI:1917286	Dancr	differentiation antagonizing non-protein coding RNA	weak
MGI:2685011	Dchs1	dachsous cadherin related 1	everywhere
MGI:2177178	Dicer1	dicer 1, ribonuclease type III	no image
MGI:2679721	Dixdc1	DIX domain containing 1	everywhere
MGI:94909	Dmd	dystrophin, muscular dystrophy	smooth muscle
MGI:1914549	Dock7	dedicator of cytokinesis 7	sub-meso
MGI:2387107	Dusp9	dual specificity phosphatase 9	sub-meso
MGI:101941	E2f1	E2F transcription factor 1	everywhere
MGI:95283	Edn1	endothelin 1	no image
MGI:102708	Efnb1	ephrin B1	everywhere
MGI:1858599	Egfl6	EGF-like-domain, multiple 6	everywhere
MGI:2449923	Egfl7	EGF-like domain 7	everywhere
MGI:1335079	Elf5	E74-like factor 5	weak
MGI:101762	Elk3	ELK3, member of ETS oncogene family	sub-epi
MGI:1926189	Emilin1	elastin microfibril interfacer 1	no image
MGI:109610	Enc1	ectodermal-neural cortex 1	everywhere
MGI:109169	Epas1	endothelial PAS domain protein 1	everywhere
MGI:98277	Epha4	Eph receptor A4	weak
MGI:95415	Erg	ETS transcription factor	no image
MGI:95455	Ets1	E26 avian leukemia oncogene 1, 5' domain	sub-epi
MGI:95456	Ets2	E26 avian leukemia oncogene 2, 3' domain	sub-epi
MGI:99423	Etv4	ets variant 4	everywhere
MGI:1096867	Etv5	ets variant 5	weak
MGI:101802	F2r	coagulation factor II (thrombin) receptor	no image
MGI:95480	Fancc	Fanconi anemia, complementation group C	no image
MGI:3045256	Fat4	FAT atypical cadherin 4	everywhere
MGI:95487	Fbln1	fibulin 1	everywhere
MGI:95489	Fbn1	fibrillin 1	everywhere
MGI:95490	Fbn2	fibrillin 2	everywhere
MGI:1916040	Fendrr	Foxf1 adjacent non-coding developmental regulatory RNA	sub-epi
MGI:95515	Fgf1	fibroblast growth factor 1	everywhere
MGI:95521	Fgf7	fibroblast growth factor 7	everywhere
MGI:104723	Fgf9	fibroblast growth factor 9	everywhere
MGI:1099809	Fgf10	fibroblast growth factor 10	distal
MGI:1277980	Fgf18	fibroblast growth factor 18	everywhere
MGI:95522	Fgfr1	fibroblast growth factor receptor 1	everywhere
MGI:95524	Fgfr3	fibroblast growth factor receptor 3	everywhere
MGI:95525	Fgfr4	fibroblast growth factor receptor 4	everywhere
MGI:95558	Flt1	FMS-like tyrosine kinase 1	everywhere
MGI:1347472	Foxa1	forkhead box A1	weak
MGI:1347476	Foxa2	forkhead box A2	weak
MGI:1347466	Foxc1	forkhead box C1	no image
MGI:1347467	Foxd4	forkhead box D4	weak
MGI:1347470	Foxf1	forkhead box F1	sub-epi
MGI:1347479	Foxf2	forkhead box F2	sub-epi
MGI:1347464	Foxg1	forkhead box G1	everywhere
MGI:1347465	Foxh1	forkhead box H1	everywhere
MGI:1347469	Foxl1	forkhead box L1	everywhere
MGI:1347487	Foxm1	forkhead box M1	sub-epi
MGI:1347478	Foxn2	forkhead box N2	everywhere
MGI:1914004	Foxp1	forkhead box P1	weak
MGI:2670972	Frem1	Fras1 related extracellular matrix protein 1	no image
MGI:102793	Fstl1	follistatin-like 1	everywhere
MGI:1353633	Fus	fused in sarcoma	sub-epi
MGI:894693	Galnt1	polypeptide N-acetylgalactosaminyltransferase 1	no image
MGI:894694	Galnt2	polypeptide N-acetylgalactosaminyltransferase 2	no image
MGI:109497	Gata5	GATA binding protein 5	everywhere
MGI:107516	Gata6	GATA binding protein 6	weak
MGI:95727	Gli1	GLI-Kruppel family member GLI1	everywhere
MGI:95728	Gli2	GLI-Kruppel family member GLI2	everywhere
MGI:95729	Gli3	GLI-Kruppel family member GLI3	everywhere
MGI:106609	Gpx2	glutathione peroxidase 2	no image
MGI:105102	Gpx3	glutathione peroxidase 3	no image
MGI:2182543	Grhl2	grainyhead like transcription factor 2	weak
MGI:95836	Grpr	gastrin releasing peptide receptor	no image
MGI:1860511	Heyl	hairy/enhancer-of-split related with YRPW motif-like	smooth muscle
MGI:96079	Hgf	hepatocyte growth factor	sub-epi
MGI:96086	Hhex	hematopoietically expressed homeobox	everywhere
MGI:106918	Hif1a	hypoxia inducible factor 1, alpha subunit	everywhere
MGI:1859778	Hif3a	hypoxia inducible factor 3, alpha subunit	sub-meso
MGI:96109	Hlx	H2.0-like homeobox	everywhere
MGI:101761	Hmga2	high mobility group AT-hook 2	sub-epi
MGI:96136	Hmgn2	high mobility group nucleosomal binding domain 2	no image
MGI:98505	Hnf1b	HNF1 homeobox B	weak
MGI:96170	Hoxa1	homeobox A1	weak
MGI:96174	Hoxa2	homeobox A2	everywhere
MGI:96175	Hoxa3	homeobox A3	no image
MGI:96176	Hoxa4	homeobox A4	everywhere
MGI:96177	Hoxa5	homeobox A5	everywhere
MGI:96180	Hoxa9	homeobox A9	weak
MGI:96183	Hoxb2	homeobox B2	no image
MGI:96184	Hoxb3	homeobox B3	no image
MGI:96185	Hoxb4	homeobox B4	everywhere
MGI:96186	Hoxb5	homeobox B5	everywhere
MGI:96187	Hoxb6	homeobox B6	no image
MGI:96189	Hoxb8	homeobox B8	everywhere
MGI:96197	Hoxc6	homeobox C6	no image
MGI:96397	Id2	inhibitor of DNA binding 2	weak
MGI:96398	Id3	inhibitor of DNA binding 3	everywhere
MGI:96435	Igf2r	insulin-like growth factor 2 receptor	everywhere
MGI:96437	Igfbp2	insulin-like growth factor binding protein 2	no image
MGI:96570	Inhba	inhibin beta-A	everywhere
MGI:1859211	Irf6	interferon regulatory factor 6	weak
MGI:1197515	Irx1	Iroquois homeobox 1	everywhere
MGI:1197526	Irx2	Iroquois homeobox 2	everywhere
MGI:1197522	Irx3	Iroquois related homeobox 3	weak
MGI:96600	Itga2	integrin alpha 2	everywhere
MGI:96610	Itgb1	integrin beta 1 (fibronectin receptor beta)	everywhere
MGI:96614	Itgb5	integrin beta 5	no image
MGI:1095416	Jag1	jagged 1	everywhere
MGI:1098270	Jag2	jagged 2	sub-meso
MGI:1343094	Kat2b	K(lysine) acetyltransferase 2B	weak
MGI:96683	Kdr	kinase insert domain protein receptor	everywhere
MGI:96677	Kit	KIT proto-oncogene receptor tyrosine kinase	everywhere
MGI:99892	Lama1	laminin, alpha 1	sub-epi
MGI:96743	Lamb1	laminin B1	everywhere
MGI:99914	Lamc1	laminin, gamma 1	everywhere
MGI:96770	Lef1	lymphoid enhancer binding factor 1	sub-epi
MGI:1306803	Lhx6	LIM homeobox protein 6	sub-epi
MGI:1353635	Lmcd1	LIM and cysteine-rich domains 1	no image
MGI:102812	Lmo1	LIM domain only 1	weak
MGI:96832	Lsp1	lymphocyte specific 1	no image
MGI:1101355	Ltbp3	latent transforming growth factor beta binding protein 3	everywhere
MGI:1338024	Mapk11	mitogen-activated protein kinase 11	everywhere
MGI:1353438	Mapk12	mitogen-activated protein kinase 12	weak
MGI:1346864	Mapk13	mitogen-activated protein kinase 13	weak
MGI:96949	Mdk	midkine	everywhere
MGI:96952	Mdm2	transformed mouse 3T3 cell double minute 2	no image
MGI:104717	Meis1	Meis homeobox 1	everywhere
MGI:103219	Meox2	mesenchyme homeobox 2	no image
MGI:96968	Mest	mesoderm specific transcript	no image
MGI:1342276	Mfap4	microfibrillar-associated protein 4	sub-meso
MGI:96976	Mgp	matrix Gla protein	no image
MGI:109615	Mia	melanoma inhibitory activity	weak
MGI:3619065	Mir17	microRNA 17	sub-epi
MGI:3629917	Mir19b-1	microRNA 19b-1	everywhere
MGI:2676868	Mir19b-2	microRNA 19b-2	everywhere
MGI:2676872	Mir20a	microRNA 20a	everywhere
MGI:3618748	Mir20b	microRNA 20b	everywhere
MGI:1923805	Mmaa	methylmalonic aciduria (cobalamin deficiency) type A	no image
MGI:1924947	Mmab	methylmalonic aciduria (cobalamin deficiency) cblB type homolog (human)	no image
MGI:1914346	Mmachc	methylmalonic aciduria cblC type, with homocystinuria	no image
MGI:97009	Mmp2	matrix metallopeptidase 2	everywhere
MGI:97239	Mmut	methylmalonyl-Coenzyme A mutase	no image
MGI:109160	Mnx1	motor neuron and pancreas homeobox 1	weak
MGI:97250	Myc	myelocytomatosis oncogene	everywhere
MGI:97357	Mycn	v-myc avian myelocytomatosis viral related oncogene, neuroblastoma derived	weak
MGI:2142908	Myzap	myocardial zonula adherens protein	no image
MGI:107564	Nab1	Ngfi-A binding protein 1	weak
MGI:1097159	Neo1	neogenin	everywhere
MGI:103188	Nfib	nuclear factor I/B	everywhere
MGI:97311	Nfix	nuclear factor I/X	sub-meso
MGI:97342	Nid1	nidogen 1	no image
MGI:1298229	Nid2	nidogen 2	no image
MGI:104806	Nkx1-2	NK1 homeobox 2	weak
MGI:108067	Nkx2-1	NK2 homeobox 1	weak
MGI:1270158	Nkx2-9	NK2 homeobox 9	weak
MGI:1100525	Nmbr	neuromedin B receptor	no image
MGI:104327	Nog	noggin	smooth muscle
MGI:97364	Notch2	notch 2	everywhere
MGI:99460	Notch3	notch 3	everywhere
MGI:97373	Npr3	natriuretic peptide receptor 3	everywhere
MGI:1352451	Nr2f1	nuclear receptor subfamily 2, group F, member 1	sub-epi
MGI:1352452	Nr2f2	nuclear receptor subfamily 2, group F, member 2	everywhere
MGI:96083	Nrg1	neuregulin 1	smooth muscle
MGI:106206	Nrp1	neuropilin 1	no image
MGI:1100492	Nrp2	neuropilin 2	no image
MGI:105088	Ntn1	netrin 1	no image
MGI:1341188	Ntn3	netrin 3	no image
MGI:1344424	Osr1	odd-skipped related transcription factor 1	sub-meso
MGI:894684	Pa2g4	proliferation-associated 2G4	sub-meso
MGI:1919583	Palld	palladin, cytoskeletal associated protein	everywhere
MGI:97496	Pbx3	pre B cell leukemia homeobox 3	sub-epi
MGI:97527	Pdgfa	platelet derived growth factor, alpha	everywhere
MGI:97528	Pdgfb	platelet derived growth factor, B polypeptide	everywhere
MGI:1859631	Pdgfc	platelet-derived growth factor, C polypeptide	sub-epi
MGI:97530	Pdgfra	platelet derived growth factor receptor, alpha polypeptide	everywhere
MGI:97531	Pdgfrb	platelet derived growth factor receptor, beta polypeptide	no image
MGI:1916867	Pitrm1	pitrilysin metallepetidase 1	everywhere
MGI:109340	Pitx2	paired-like homeodomain transcription factor 2	sub-meso
MGI:97603	Pkd1	polycystin 1, transient receptor poteintial channel interacting	everywhere
MGI:107685	Plxna1	plexin A1	weak
MGI:107684	Plxna2	plexin A2	weak
MGI:2154238	Plxnb1	plexin B1	everywhere
MGI:2154239	Plxnb2	plexin B2	everywhere
MGI:1890127	Plxnc1	plexin C1	weak
MGI:101898	Pou2f1	POU domain, class 2, transcription factor 1	weak
MGI:101896	Pou3f1	POU domain, class 3, transcription factor 1	everywhere
MGI:99879	Prkd1	protein kinase D1	sub-epi
MGI:2141917	Prkd2	protein kinase D2	everywhere
MGI:105373	Ptch1	patched 1	sub-epi
MGI:1095405	Ptch2	patched 2	sub-epi
MGI:97801	Pth1r	parathyroid hormone 1 receptor	sub-epi
MGI:97804	Ptn	pleiotrophin	sub-meso
MGI:105068	Rab7	RAB7, member RAS oncogene family	sub-meso
MGI:1927243	Rala	v-ral simian leukemia viral oncogene A (ras related)	no image
MGI:1927244	Ralb	v-ral simian leukemia viral oncogene B	everywhere
MGI:97857	Rarb	retinoic acid receptor, beta	sub-epi
MGI:97858	Rarg	retinoic acid receptor, gamma	no image
MGI:97876	Rbp1	retinol binding protein 1, cellular	everywhere
MGI:1924238	Rdh10	retinol dehydrogenase 10 (all-trans)	weak
MGI:894275	Rfng	RFNG O-fucosylpeptide 3-beta-N-acetylglucosaminyltransferase	everywhere
MGI:1098434	Rgs5	regulator of G-protein signaling 5	no image
MGI:1339365	S1pr3	sphingosine-1-phosphate receptor 3	everywhere
MGI:1889585	Sall1	spalt like transcription factor 1	everywhere
MGI:1349165	Sdc2	syndecan 2	sub-epi
MGI:894288	Selenop	selenoprotein P	no image
MGI:107558	Sema3a	sema domain, immunoglobulin domain (Ig), short basic domain, secreted, (semaphorin) 3A	no image
MGI:1096347	Sema3f	sema domain, immunoglobulin domain (Ig), short basic domain, secreted, (semaphorin) 3F	no image
MGI:1918764	Sfpq	splicing factor proline/glutamine rich (polypyrimidine tract binding protein associated)	sub-meso
MGI:892014	Sfrp1	secreted frizzled-related protein 1	sub-meso
MGI:108078	Sfrp2	secreted frizzled-related protein 2	sub-meso
MGI:892010	Sfrp4	secreted frizzled-related protein 4	weak
MGI:98297	Shh	sonic hedgehog	weak
MGI:2443198	Slitrk6	SLIT and NTRK-like family, member 6	everywhere
MGI:1328787	Smad5	SMAD family member 5	everywhere
MGI:1935129	Smarca5	SWI/SNF related, matrix associated, actin dependent regulator of chromatin, subfamily a, member 5	everywhere
MGI:98330	Snai1	snail family zinc finger 1	sub-epi
MGI:3045960	Sned1	sushi, nidogen and EGF-like domains 1	everywhere
MGI:103181	Sod3	superoxide dismutase 3, extracellular	no image
MGI:98364	Sox2	SRY (sex determining region Y)-box 2	weak
MGI:98369	Sox7	SRY (sex determining region Y)-box 7	everywhere
MGI:98371	Sox9	SRY (sex determining region Y)-box 9	weak
MGI:103559	Sox18	SRY (sex determining region Y)-box 18	everywhere
MGI:1345138	Spry2	sprouty RTK signaling antagonist 2	weak
MGI:1345144	Spry4	sprouty RTK signaling antagonist 4	everywhere
MGI:98285	Srsf3	serine and arginine-rich splicing factor 3	sub-meso
MGI:107742	Stra6	stimulated by retinoic acid gene 6	no image
MGI:2138563	Sulf1	sulfatase 1	no image
MGI:1919293	Sulf2	sulfatase 2	smooth muscle
MGI:98494	Tbx2	T-box 2	everywhere
MGI:98495	Tbx3	T-box 3	sub-epi
MGI:102556	Tbx4	T-box 4	everywhere
MGI:102541	Tbx5	T-box 5	everywhere
MGI:1261436	Tbx10	T-box 10	no image
MGI:1196624	Tcea1	transcription elongation factor A (SII) 1	sub-epi
MGI:107368	Tcea2	transcription elongation factor A (SII), 2	weak
MGI:98507	Tcf7	transcription factor 7, T cell specific	sub-epi
MGI:1202876	Tcf7l1	transcription factor 7 like 1 (T cell specific, HMG box)	sub-epi
MGI:1202879	Tcf7l2	transcription factor 7 like 2, T cell specific, HMG box	sub-epi
MGI:1202715	Tcf21	transcription factor 21	everywhere
MGI:106032	Tfap2c	transcription factor AP-2, gamma	everywhere
MGI:98725	Tgfb1	transforming growth factor, beta 1	everywhere
MGI:102784	Tgfb1i1	transforming growth factor beta 1 induced transcript 1	sub-epi
MGI:98727	Tgfb3	transforming growth factor, beta 3	everywhere
MGI:99959	Tgfbi	transforming growth factor, beta induced	sub-epi
MGI:98729	Tgfbr2	transforming growth factor, beta receptor II	no image
MGI:107914	Tia1	cytotoxic granule-associated RNA binding protein 1	no image
MGI:1353433	Timm8a1	translocase of inner mitochondrial membrane 8A1	everywhere
MGI:106923	Tll1	tolloid-like	no image
MGI:3036255	Tmtc3	transmembrane and tetratricopeptide repeat containing 3	no image
MGI:1858259	Tomm40	translocase of outer mitochondrial membrane 40	sub-meso
MGI:2153072	Trim37	tripartite motif-containing 37	weak
MGI:98834	Trp53	transformation related protein 53	everywhere
MGI:1927616	Trps1	transcriptional repressor GATA binding 1	everywhere
MGI:894703	Unc5b	unc-5 netrin receptor B	no image
MGI:1095412	Unc5c	unc-5 netrin receptor C	no image
MGI:894681	Usp9x	ubiquitin specific peptidase 9, X chromosome	weak
MGI:103178	Vegfa	vascular endothelial growth factor A	weak
MGI:109124	Vegfc	vascular endothelial growth factor C	weak
MGI:1915401	Wls	wntless WNT ligand secretion mediator	everywhere
MGI:98954	Wnt2	wingless-type MMTV integration site family, member 2	sub-epi
MGI:1261834	Wnt2b	wingless-type MMTV integration site family, member 2B	everywhere
MGI:98958	Wnt5a	wingless-type MMTV integration site family, member 5A	sub-epi
MGI:1914144	Wwp2	WW domain containing E3 ubiquitin protein ligase 2	weak
MGI:894689	Ywhae	tyrosine 3-monooxygenase/tryptophan 5-monooxygenase activation protein, epsilon polypeptide	everywhere
MGI:99948	Zfhx3	zinc finger homeobox 3	weak
MGI:1916478	Zfp746	zinc finger protein 746	weak
