## Supplementary Table 5 for "Patterning the embryonic pulmonary mesenchyme"

### Sheet: Sheet 1
all genes	set 1	set 2	set 3	set 4	set 5
Acta2	Idi1	Acta2	Myl9	Bmp4	Agl
Actg2	Fam204a	Actg2	Igf1	Gm13889	Penk
Myh11	Spon2	Myh11	Thbs1	Nbl1	Cyp4x1
Myl9	Nsdhl	Tagln	Tgfbi	Foxf2	Kdr
Tagln	Ctgf	Smoc2	Fhdc1	Thbd	H2.T23
Igf1	C330027C09Rik	Cnn1	Kcnk3	Tagln2	Ldha
Thbs1	Gm26772	Gal	Smpx	Nrg1	Tmem245
Smoc2	X4933434E20Rik	Cd55	Socs2	Mecom	Utp11l
Cnn1	Uggt1	Nusap1	Synpo2	Sdc2	Aldoa
Gal	Pcdhb7	Kpna2	Sox9	Plat	Cenpa
Cd55	Doc2b	Hhip	Tmsb4x	Zfp536	Slc23a1
Tgfbi	Rpn2	Arl6ip1	Ednrb	Klf4	Aldh1a2
Nusap1	Prss36	Grem2	Tmem158	Tmem63b	Bdnf
Fhdc1		Fst	Plac8	Megf8	Aarsd1
Kpna2		Mustn1	Mgll	Nap1l5	Hic1
Kcnk3		Tgfb2	Tgfb1i1	Zfp703	Igfbp5
Hhip		Rgcc	Syt2	Peli2	Eno1
Smpx		Notum	Mpped2	Adcy7	Ccnb2
Socs2		Rab3c	Ckb	Runx1	Car2
Arl6ip1		Tpm1	Myocd	Bmp3	Enpep
Grem2		Mtcl1	Zfhx3	Robo2	Tulp3
Synpo2		Parm1	Jun	Fkbpl	Fxyd7
Fst		Tspan18	Crispld2	Pgm5	Eif1
Mustn1		Fam83d	Ptch1	Dio2	Sall4
Tgfb2		Nkd1	Lepr	Nhlrc3	Hsd11b2
Rgcc		Mgp	Col1a2	Tbx3	Mthfd2
Notum		Neurl1a	Rgs5	Pmp22	Odc1
Sox9		Top2a	B3galt5	Twsg1	H2afx
Rab3c		Map3k5	Cnn2	Sema6d	Dsp
Tmsb4x		Fbxl22	Kif2c	Dync1i1	Hmgb2
Ednrb		Pif1	Wnt11	Hmga2	Ddx39
Tpm1		Dhrs3	Tubb2a	Runx1t1	Tubb4b
Tmem158		Prc1	Sparc	Slc38a6	Wnt2
Plac8		Fam20a	Palld		Id1
Mtcl1		Timp3	Ifitm1		Pkm
Parm1		Kifc1	Pdlim3		Adh5
Tspan18		Smtn	Adamts5		Myl7
Mgll		Spsb1	Prickle1		Cdc34
Bmp4		Ccnf	Epha4		Mif
Tgfb1i1		Iigp1	Cxcr4		Dlk1
Syt2		Sec24d	Ppp3ca		Adgrl2
Fam83d		Gm15675	Ppp1r1a		Cdca8
Mpped2		Fam101b	Tgfbr3		Ranbp1
Nkd1		Cdh4	Mettl22		Cks1b
Mgp		Tuba1c	Csrp1		Dars
Ckb		Wdr1	Cenpl		Gapdh
Myocd		Nkx6.1	Runx2		Eif5a
Neurl1a		Rxfp1	Id4		Hmga1
Top2a		Cdc42ep3	Ngfr		Hspa8
Map3k5		Eva1a	Cyp1b1		Ppp1r14b
Zfhx3		Sulf1	Vcam1		Phlda1
Fbxl22		Pdlim7	Egflam		Dtymk
Jun		Cdon	Bmp7		Glrx3
Crispld2		Gyg	Ddit4		Mcm7
Ptch1		Slc24a3	Dstn		Crabp2
Lepr		Trpv2	Gabre		Dtx4
Col1a2		Lox	Depdc1a		Polr3d
Rgs5		Npas3	Ckap2l		Snhg12
Pif1		Pdgfc	Parpbp		Ruvbl2
B3galt5		Mmp15	Rbm24		Shisa2
Dhrs3		Fos	Prdm16		Nme1
Gm13889		Pgf	Myl6		Ran
Cnn2		Lgr6	Cyr61		Sema3a
Kif2c		Psd	Wbp1		Fabp5
Nbl1		Prdm6	Zfp811		Ppa1
Prc1		Tubb6	Rhob		Banf1
Wnt11		Depdc1b	Nfatc4		Spats2l
Fam20a		Ankrd12	Mgst1		Tmem97
Tubb2a		Polr3gl	Dcn		C1qbp
Timp3		Nrgn	Foxf1		Tnni1
Kifc1		Large	Kif26b		Uchl3
Smtn		Anln	Col1a1		Car14
Spsb1		Anxa6	Srf		Malsu1
Ccnf		X5930412G12Rik	Nkain4		Gart
Sparc		Traf5	Nuak1		Hsph1
Palld		Hacd1	Egr1		Nhp2
Iigp1		Exo1	Rspo1		Flrt3
Sec24d		Kif14	Cped1		Ppih
Gm15675		Gsg1l	RP23.291B1.2		Cox16
Fam101b		Msc	Aspscr1		Tma16
Ifitm1		Emd	Mpp1		Btf3
Cdh4		Sema5a	Ppargc1a		Arpc2
Tuba1c		Sort1	Pld3		Sf3b4
Wdr1		Svil	Pag1		Nip7
Pdlim3		Slc39a14	Tmem119		Hmga1.rs1
Adamts5		Tpt1	Sh3pxd2a		Ppp1cc
Prickle1		Zak	Pth1r		Sbds
Epha4		Tpm2	Stra6		Tuba1b
Nkx6.1		Actc1	Gnai1		Zfp60
Rxfp1		Pltp	X5730508B09Rik		Bzw2
Cxcr4		Ier5	Pygb		Prmt5
Ppp3ca		Zbtb20	Jag1		Cyb5b
Cdc42ep3		Mylk	Lsp1		Hsp90aa1
Eva1a		Ddit4l	Khdrbs2		Usp39
Ppp1r1a		Prkcb	St8sia2		Rps5
Tgfbr3		Nog	Fhl2		Eef1e1
Sulf1		Col2a1	Itga9		Zfos1
Pdlim7		Prkcdbp	Macrod2		Ltv1
Foxf2		Jph2	Ttc39a		Rps3
Cdon		Mapkbp1	Tpm4		Slc38a5
Gyg		Cdkn2c	Cplx2		Sumo2
Thbd		Col9a1	Abracl		Nme2
Slc24a3		Fosl2	Elf1		Amd1
Mettl22		Arhgef39	Oaf		Pkdcc
Csrp1		Filip1l	Vim		Hoxb6
Trpv2		Asb2	Cd248		Wdr12
Lox		Pcdhb19	Zyx		Mycn
Npas3		Fblim1	Axin2		H2afz
Cenpl		Dkk2	Col6a2		Ece2
Runx2		Cav1	Arhgap6		Hoxa4
Pdgfc		Homer2	Card19		Pqbp1
Id4		Pnck	Cyp4f16		Pcbd2
Ngfr		Pcdh7	Arhgap28		Dph3
Mmp15		Mest	Ninj1		Fam162a
Cyp1b1		Xlr3a	Arl4a		Snai2
Fos		Car3	Btg2		Srm
Vcam1		Pygl	Gsn		Etv4
Pgf		Ltbp1	Tbx5		Hk2
Lgr6		Mcu	Sncaip		Cd24a
Psd		RP23.299D2.2	Flot1		Cd3eap
Egflam		Rfc1	Atp6v0a1		Dcx
Prdm6		Gm17501	Dpysl3		A230046K03Rik
Bmp7		Gch1	X4930402H24Rik		Cebpb
Ddit4		Plcb4	Dact3		Tmem30c
Tagln2		Htra3	Nptx2		Tshz1
Dstn		Atxn1	Clip3		Tshz2
Tubb6		Arid1b	Fam213a		Dnajc11
Idi1		Tmem110	Negr1		Gnl3
Nrg1		Igf2	Pcdh11x		Psat1
Depdc1b		Col27a1	Kcne1l		Igfbp2
Gabre		Hist1h3e	Atp6ap1		Rabepk
Depdc1a		Fdft1	Mfap4		Plk2
Ankrd12		S100a3	Tspan2		Prorsd1
Polr3gl		Ctnnd1	Reep4		Cops3
Nrgn		Actg1	Mfap2		Ccnd1
Large		Commd3	Xntrpc		Hlx
Anln		Cd164l2	Sdk1		Pum3
Anxa6		Usp18	Shisa4		Cdk4
Ckap2l		X2010107G23Rik	Nr2f6		Mrpl19
Mecom		Khdrbs3	Ucp2		Comt
Fam204a		Adam19	Abca1		Wars
Spon2		Tgds	Rad51		Prdx6
Parpbp		Arhgap18	Rtn2		Impdh2
X5930412G12Rik		Rcsd1	Ak5		Noc2l
Rbm24		Sulf2	Lima1		Pa2g4
Traf5		Cmtr1			Emp1
Prdm16		Iqgap1			Cpsf3l
Myl6		Actn4			Dctpp1
Hacd1		Mettl14			Apoe
Exo1		Mr1			Hoxa5
Cyr61		Pdlim5			Trit1
Sdc2		Purb			Aimp2
Wbp1		Aes			Shmt1
Nsdhl		Pdlim4			Sfrp1
Zfp811		Ntsr1			Hint1
Kif14		Slc25a23			Bloc1s6
Gsg1l		D10Jhu81e			Fh1
Msc		Ilk			Hnrnpab
Emd		Pex11g			Dnph1
Rhob		Proca1			Chchd4
Sema5a		Sh3bgr			Tmem173
Sort1		X6720427I07Rik			Gm21917
Ctgf		Nrxn3			Elovl6
Nfatc4		Mras			Ebna1bp2
Svil		Shb			Phgdh
Slc39a14		Tnnt2			Akr1b3
Mgst1		Bcl2			Zmynd19
Tpt1		Map1b			Ppan
Dcn		Crim1			Ipo11
Zak		Prdm11			Pitrm1
Foxf1		Rnf112			Nom1
Tpm2		Arhgef28			Pfkfb3
Actc1		Vcl			Pwp1
Pltp		Nexn			Tnfsf13b
Ier5		Sgol2a			Nhp2l1
Zbtb20		Pex7			Mcm3
Mylk		Aif1l			Smyd2
Plat		Zfp454			Nop58
Kif26b		Tmem2			Lsm3
Col1a1		Kcne4			Lsm4
Srf		Lypd6b			Magoh
Zfp536		Rnf11			Cks1brt
Ddit4l		Med12l			Nufip1
Nkain4		Cldn4			St3gal6
Prkcb		Dapk3			Mrpl39
Nog		Efhc1			Psma3
Col2a1		Zfp108			Cycs
Prkcdbp		Gm4285			Alad
Jph2		Rp2			Mfge8
Nuak1		Cspg5			Rrp36
Egr1		Klf7			Fam136a
Rspo1		Igfbpl1			Ak2
Mapkbp1		Aatk			Tmed5
Cped1		Gng3			Impdh1
RP23.291B1.2		Mapkap1			Rgs4
Aspscr1		Sgtb			Add3
Mpp1		Mtrr			Igf2bp1
Ppargc1a		Svbp			Aen
Cdkn2c		Csad			Mdh2
Klf4		Ttll1			Vmn1r90
Col9a1		Socs7			Cacna2d2
Fosl2		Ror2			Apex1
Arhgef39		Angpt2			Fgf10
Tmem63b		Sertad3			Zfp553
Filip1l		Camk2d			X2610318N02Rik
Pld3		Actn1			X2700038G22Rik
Asb2		Klf13			Txn2
Pag1		Pip5k1a			Ppia
Pcdhb19		Pls3			Umps
Tmem119		Cecr5			Pabpc1
Fblim1		Foxp4			Baz1a
Sh3pxd2a		Pomgnt2			Car12
Dkk2		Pdzrn4			Hspe1
Cav1		Wnt5a			Lsm2
Pth1r		Smad5			Snrpa1
Homer2		Shkbp1			Fkbp11
Megf8		Anxa2			Gata5
Pnck		Sorcs1			Ddx18
Nap1l5		Clcn2			Mars
Pcdh7		Pex3			Mdn1
Stra6		Clic4			Mrps33
Mest					Sptlc1
Zfp703					Hspd1
Gnai1					Cox7a2
X5730508B09Rik					Shmt2
Xlr3a					Tceb1
Pygb					Ctbp2
Car3					Rnps1
Pygl					Exosc4
Jag1					Txnl4a
Ltbp1					Txn1
Lsp1					Asrgl1
Khdrbs2					Mrto4
Mcu					Pusl1
RP23.299D2.2					Ssbp1
St8sia2					Taf1d
Fhl2					Raet1e
Itga9					Slc25a5
Rfc1					Mrpl3
Macrod2					Smyd5
Acot9					St7
Ttc39a					Clpp
Tpm4					Ostc
Cplx2					Smn1
Peli2					Grpel1
Gm17501					Eif3b
Gch1					Smu1
Plcb4					Dennd5b
Abracl					Rps4x
Elf1					Fastkd5
Htra3					Glrx5
Oaf					X2700029M09Rik
C330027C09Rik					Mettl1
Vim					Ctps
Atxn1					Exosc8
Arid1b					Tssc4
Tmem110					Tbx2
Igf2					Nifk
Cd248
Col27a1
Hist1h3e
Fdft1
S100a3
Ctnnd1
Actg1
Adcy7
Runx1
Zyx
Commd3
Cd164l2
Bmp3
Usp18
X2010107G23Rik
Axin2
Gm26772
Khdrbs3
Adam19
Tgds
Col6a2
Arhgap6
Arhgap18
Rcsd1
Sulf2
Cmtr1
Iqgap1
Actn4
Card19
Mettl14
Mr1
Pdlim5
Cyp4f16
Purb
Aes
Arhgap28
Ninj1
Arl4a
Pdlim4
Btg2
Ntsr1
Gsn
Robo2
Slc25a23
Fkbpl
Tbx5
Sncaip
D10Jhu81e
Flot1
Pgm5
Ilk
Pex11g
Proca1
Sh3bgr
Atp6v0a1
Dpysl3
X6720427I07Rik
Nrxn3
Mras
Shb
Tnnt2
Dio2
Bcl2
X4930402H24Rik
Dact3
Map1b
Crim1
Prdm11
Nptx2
Nhlrc3
Clip3
Rnf112
Arhgef28
Tbx3
Fam213a
Negr1
Vcl
Nexn
Sgol2a
Pcdh11x
Pex7
Aif1l
Kcne1l
Zfp454
Tmem2
X4933434E20Rik
Pmp22
Kcne4
Lypd6b
Rnf11
Atp6ap1
Med12l
Cldn4
Dapk3
Mfap4
Twsg1
Sema6d
Tspan2
Reep4
Efhc1
Uggt1
Zfp108
Mfap2
Gm4285
Pcdhb7
Rp2
Cspg5
Klf7
Igfbpl1
Xntrpc
Aatk
Gng3
Mapkap1
Dync1i1
Sdk1
Doc2b
Sgtb
Mtrr
Svbp
Csad
Ttll1
Socs7
Ror2
Rpn2
Hmga2
Angpt2
Sertad3
Camk2d
Shisa4
Actn1
Klf13
Runx1t1
Pip5k1a
Nr2f6
Pls3
Cecr5
Foxp4
Ucp2
Pomgnt2
Slc38a6
Pdzrn4
Prss36
Wnt5a
Smad5
Abca1
Rad51
Shkbp1
Anxa2
Rtn2
Sorcs1
Ak5
Clcn2
Lima1
Pex3
Clic4
Ankfy1
Xist
Agl
Gfod2
Penk
Ube2c
Cyp4x1
Kdr
H2.T23
Ldha
Tmem245
Utp11l
Aldoa
Cenpa
Hes1
Slc23a1
Aldh1a2
Bdnf
Tfr2
Cks2
Aarsd1
Hic1
Ptn
Wt1
Arhgap20
Igfbp5
Eno1
Ccnb2
Car2
Enpep
Tulp3
Fxyd7
Eif1
Sall4
Hsd11b2
Mthfd2
Ccna2
Odc1
H2afx
Dsp
Nop9
Hmgb2
Ddx39
Tubb4b
Wnt2
Id1
Pkm
Adh5
Myl7
Rpl7
Cdc34
Mif
Dlk1
Mpc1
Adgrl2
Incenp
Tpi1
Cdca8
Ranbp1
Cks1b
X2610524H06Rik
Dars
Gapdh
Higd1a
Eif5a
X1700021F05Rik
Hmga1
Hspa8
Ppp1r14b
Phlda1
Dtymk
Glrx3
Mcm7
Crabp2
Dtx4
Polr3d
Snhg12
Ruvbl2
Sms
Snrpn
Shisa2
Nme1
Ran
Sema3a
Hebp1
X2410016O06Rik
Tmem98
Fabp5
Ppa1
Banf1
Pop4
Spats2l
Dars2
Ecd
Tmem97
Jagn1
C1qbp
Tnni1
Uchl3
Car14
Malsu1
Gart
Hsph1
Nhp2
Flrt3
Ppih
Pfn1
Cox16
Tma16
Btf3
Arpc2
Sf3b4
Nip7
Hmga1.rs1
Ppp1cc
Dhfr
Kansl2
Oaz1
Cdca4
Sbds
Cct2
Tuba1b
Zfp60
Bzw2
Psmc4
Prmt5
Cyb5b
Hsp90aa1
Usp39
Ckap4
Rps5
Eef1e1
Zfos1
Ltv1
Rps3
Slc38a5
Sumo2
Nme2
Amd1
Pkdcc
Ablim1
Hoxb6
Slc16a3
Surf6
Wdr12
Mycn
H2afz
Emc4
Ece2
Ddx23
Hoxa4
Pqbp1
Pcbd2
Dph3
Fam162a
Snai2
Srm
Etv4
Hk2
Cd24a
Cd3eap
Dcx
A230046K03Rik
Cebpb
Tmem30c
Tshz1
Tshz2
Dnajc11
Gnl3
Psat1
Igfbp2
Rabepk
Plk2
Cxxc5
Prorsd1
Cops3
Ccnd1
Hlx
Pum3
Ybx3
Cdk4
Mrpl19
Comt
Wars
Prdx6
Impdh2
Pdha1
Ube2f
Efcc1
Gtf3c6
Noc2l
Fzd3
Pa2g4
Emp1
Cpsf3l
Stmn1
Dctpp1
Apoe
Tsen54
Hoxa5
Trit1
Gm7879
Aimp2
Cstf3
Shmt1
Sfrp1
Hint1
Bloc1s6
Nudt19
Med31
Fbln5
Fh1
Hnrnpab
Dnph1
Cited2
Chchd4
X1110008F13Rik
Thyn1
Tmem173
St6galnac6
Gm21917
Elovl6
Ebna1bp2
Phgdh
Sssca1
Akr1b3
Zmynd19
Hars
Gucy1a3
Ppan
Ipo11
Parp1
Pitrm1
Nom1
Pfkfb3
Wdr46
Efna3
Pwp1
Tnfsf13b
Brix1
Ube2e1
Nhp2l1
Mcm3
Smyd2
Nop58
Sf3a1
Aaas
Lsm3
Lsm4
Magoh
Cks1brt
Nufip1
St3gal6
Mrpl39
Psma3
Gata6
Cycs
Alad
Mfge8
Rrp36
Fam136a
Ak2
Tmed5
Impdh1
Rgs4
Add3
Traf4
Pcolce2
Igf2bp1
Nqo2
Hpcal1
Cops4
Aen
Mdh2
Cyp26b1
Vmn1r90
Cacna2d2
Sdk2
Eif3m
Apex1
Fgf10
Zfp553
X2610318N02Rik
Bex1
Syngap1
X2700038G22Rik
Enkd1
Txn2
Ppia
Umps
Chchd2
Hist1h1c
Iscu
Kat8
Ilf2
Pabpc1
Baz1a
Car12
Hspe1
Lsm2
Snrpa1
Fkbp11
Slit3
Gata5
Ddx18
Mars
Mrps10
Mdn1
Mrps33
Sptlc1
Hspd1
Pdgfrb
Cox7a2
Shmt2
Tceb1
Ctbp2
Rnps1
Exosc4
Txnl4a
X9430015G10Rik
Inpp5f
Txn1
Asrgl1
Mrto4
Pusl1
Ssbp1
Zfp91
Cct5
Taf1d
Raet1e
Zadh2
Taf10
Slc25a5
Mrpl3
Smyd5
St7
Clpp
Mapk3
Txnrd1
Ostc
Smn1
Tctex1d2
Grpel1
Akr7a5
Eif3b
Smu1
Mta2
Dennd5b
Polr2h
Rps4x
Fastkd5
Glrx5
Tns3
Pin1
X2700029M09Rik
Mettl1
Carm1
Erh
Ctps
Bambi
Exosc8
Tssc4
Elof1
Tbx2
Nifk
Tsg101
